# NEK1 autophosphorylation is disrupted by amyotrophic lateral sclerosis-associated missense variants: activity biomarkers and structural insights

**DOI:** 10.64898/2026.06.17.733013

**Authors:** Shalini Agarwal, Syed Arif Abdul Rehman, Ivan M. Muñoz, Axel Knebel, Paul J. Hop, Robert Gourlay, Fiona Brown, Thomas Macartney, Iolo Squires, Jan H. Veldink, Kevin P. Kenna, John Rouse, Arpan R. Mehta

**Affiliations:** MRC Protein Phosphorylation & Ubiquitylation Unit, Faculty of Life Sciences, University of Dundee, Dundee, UK; Division of Molecular, Cell and Developmental Biology, Faculty of Life Sciences, University of Dundee, Dundee, UK; Division of Genome Integrity, Faculty of Life Sciences, University of Dundee, Dundee, UK; Protein Production and Assay Development, MRC Protein Phosphorylation & Ubiquitylation Unit, Faculty of Life Sciences, University of Dundee, Dundee, UK; Department of Neurology, UMC Utrecht Brain Center, University Medical Center Utrecht, Utrecht University, Utrecht, The Netherlands; Mass Spectrometry Facility, MRC Protein Phosphorylation & Ubiquitylation Unit, Faculty of Life Sciences, University of Dundee, Dundee, UK; MRC Reagents and Services, Faculty of Life Sciences, University of Dundee, Dundee, UK; Department of Translational Neuroscience, UMC Utrecht Brain Center, University Medical Center Utrecht, Utrecht, The Netherlands; Department of Neurology, University College London Hospitals NHS Foundation Trust, Queen Square, London, UK; Euan MacDonald Centre for MND Research, Scotland, UK; Centre for Clinical Brain Sciences, School of Neurological and Cardiovascular Sciences, University of Edinburgh, Edinburgh, UK

**Author notes:** Correspondence to: Arpan R. Mehta BM BCh, MA, MRCP(Neurol), PhD, MRC Protein Phosphorylation & Ubiquitylation Unit, Faculty of Life Sciences, Sir James Black Centre, University of Dundee, Dow Street, Dundee, DD1 5EH.

**Keywords:** NEK1 kinase, autophosphorylation, amyotrophic lateral sclerosis, motor neuron disease

## Abstract

Rare variants in NEK1, encoding a serine/threonine kinase, are amongst the most consistently implicated genetic contributors to amyotrophic lateral sclerosis (ALS), reported in approximately 2–3% of cases. Yet, whilst recent studies have characterised the cell biological consequences of NEK1 loss-of-function, the biochemical effects of ALS-associated missense variants on kinase activity have not been directly investigated. This distinction is mechanistically important, because missense alleles encode mutant proteins rather than simply reducing protein dosage. Here, we provide the most comprehensive cell-based phosphoproteomic map of NEK1 phosphorylation to date, identifying ten recurrent phosphorylation sites across independent expression and acquisition conditions. We experimentally assign pSer14, pThr156 and pSer418 as NEK1 autophosphorylation sites using kinase-dead controls, targeted extracted ion chromatogram analysis, phosphosite mutagenesis and phosphospecific antibodies. Leveraging activation-loop pThr156 as a readout of NEK1 activity, we assessed nine ALS-associated missense variants spanning the major functional regions of the protein. Amongst catalytic-domain variants, R261C produced the most robust reduction in pThr156 autophosphorylation, R232C produced a smaller reduction, and R232H increased pThr156; the basic-region variant, A313T, also showed a smaller reduction. Structural modelling provides a mechanistic framework for understanding these variant-specific effects. Our study establishes the first activity-based framework for functional classification of NEK1 missense variants, and provides direct evidence that ALS-associated missense variants can alter NEK1 autophosphorylation through a mechanism distinct from simple haploinsufficiency. The phosphospecific antibodies, isogenic cell lines and curated phosphoproteomic datasets generated here provide a community resource for future studies of NEK1 regulation, variant interpretation and therapeutic target validation.
