## Supplementary material for "NEK1 autophosphorylation is disrupted by amyotrophic lateral sclerosis-associated missense variants: activity biomarkers and structural insights": Table S1

### Sheet: OEx HCD WT
Overexpression HCD – Wild-type NEK1
Raw pos. (GFP–NEK1 construct)	Adjusted pos. (iso3)	Residue	Representative Peptide	Max Mascot PTM Conf (%)	Datasets Detected In	Localisation Note	Mascot Ion Score (best-conf PSM)	Max ptmRS (%)	Passes Threshold? (ptmRS ≥85% or Mascot ≥85%†)
258	14	S14	IGEGsFGK	100	Stable HCD, Stable EThcD, OEx HCD, OEx EThcD	✓ PSP	48	100.0	✓ YES
385	141	T141	DGtVQLGDFGIAR	100	OEx HCD, OEx EThcD	✓ PSP	42	100.0	✓ YES
400	156	T156	VLNStVELAR	89.57	Stable HCD, Stable EThcD, OEx HCD, OEx EThcD	✓ PSP	63	100.0	✓ YES
451	207	S207	HAFEAGsMK	100	Stable HCD, OEx HCD, OEx EThcD	✓ PSP	48	100.0	✓ YES
529	285	S285	FGsQPIPAK	100	OEx HCD, OEx EThcD	✓ PSP	54	100.0	✓ YES
539	295	S295	RPAsGQNSISVMPAQK	55.6	Stable HCD, OEx HCD, OEx EThcD	—	29	96.8	✓ YES
658	414	S414	NVLsAGGSGEVK	93.63	Stable HCD, OEx HCD, OEx EThcD	✓ PSP	40	—	✓ YES†
662	418	S418	NVLSAGGsGEVK	99.89	Stable HCD, Stable EThcD, OEx HCD, OEx EThcD	✓ PSP	60	98.4	✓ YES
672	428	S428	APFLGsGGTIAPSSFSSR	99.91	Stable HCD, Stable EThcD, OEx HCD, OEx EThcD	✓ PSP	118	100.0	✓ YES
690	446	Y446	GQYEHyHAIFDQMQQQR	67.73	OEx HCD	Ambiguous — also localised to Y443 (60.4%) from same peptide; excluded from PSP-detected count as localisation cannot be unambiguously assigned to Y446 vs Y443. See Y443 row.	44	93.1	✓ YES
809	565	Y565	AEGHMGILQNLAAMyGGR	100	OEx HCD, OEx EThcD	—	41	100.0	✓ YES
933	689	T689	SSDVSPPLGQHEtGGSPSK	66.96	OEx HCD	✓ PSP | Detected in OEx HCD only (1/4 conditions); ptmRS supports localisation, but this single-condition detection is excluded from the curated Figure S5B PSP-detected map.	44	99.9	✓ YES
944	700	S700	QQMRsVISVTSALK	99.9	OEx HCD, OEx EThcD	—	48	100.0	✓ YES
947	703	S703	SVIsVTSALK	99.73	Stable HCD, OEx HCD, OEx EThcD	Ambiguous — also localised to S706 (94.3%) from same peptide	72	99.9	✓ YES
964	720	T720	EVGVDSSLTDtRETSEEMQK	97.65	OEx HCD, OEx EThcD	Ambiguous — also localised to S724 (67.3%) from same peptide	88	91.2	✓ YES
1005	761	S761	QNLsDTFEINVHEDAK	99.7	Stable HCD, OEx HCD, OEx EThcD	—	74	99.9	✓ YES
1007	763	T763	QNLSDtFEINVHEDAK	99.31	Stable EThcD, OEx HCD, OEx EThcD	✓ PSP	76	100.0	✓ YES
1058	814	T814	HtVGEVIK	100	OEx HCD, OEx EThcD	—	42	100.0	✓ YES
1070	826	S826	LGPNGsPR	100	Stable HCD, Stable EThcD, OEx HCD	✓ PSP	29	100.0	✓ YES
1078	834	S834	AWGKsPTDSVLK	97.64	Stable HCD, OEx HCD, OEx EThcD	✓ PSP	34	99.0	✓ YES
1082	838	S838	SPTDsVLK	97.6	Stable HCD, OEx HCD	Ambiguous — also localised to T836 (92.5%) from same peptide	41	99.9	✓ YES
1120	876	T876	PLItGEK	100	Stable HCD, Stable EThcD, OEx HCD, OEx EThcD	✓ PSP	46	100.0	✓ YES
1140	896	S896	KVQCIsHEINPSAIVDsPVETK	99.95	Stable HCD, OEx HCD	Ambiguous — also localised to S885 (99.7%) from same peptide	82	99.9	✓ YES
1153	909	S909	SPEFSEAsPQMSLK	99.87	Stable HCD, Stable EThcD, OEx HCD, OEx EThcD	✓ PSP	76	100	✓ YES
1157	913	S913	SPEFSEASPQMsLK	99.99	OEx HCD, OEx EThcD	Ambiguous — also localised to S909 (99.9%), S906 (88.8%) from same peptide	85	100.0	✓ YES
1181	937	T937	LEGNLEEPDDLETEILQEPSGtNK	97.54	OEx HCD	—	66	98.4	✓ YES
1186	942	S942	DEsLPCTITDVWISEEK	99.19	OEx HCD, OEx EThcD	Ambiguous — also localised to S953 (99.0%), T946 (95.8%) from same peptide	65	100.0	✓ YES
1302	1058	S1058	NKNsLLIGLSTGLFDANNPK	99.99	Stable HCD, Stable EThcD, OEx HCD, OEx EThcD	✓ PSP	72	100.0	✓ YES
1322	1078	T1078	MLRtCsLPDLSK	99.8	Stable HCD, OEx HCD, OEx EThcD	✓ PSP | Detected only via doubly-phosphorylated peptide MLRtCsLPDLSK (co-phospho with S1080); excluded per multi-phospho curation rule — see S1080 row.	—	—	—
1324	1080	S1080	TCsLPDLSK	92.35	Stable HCD, Stable EThcD, OEx HCD, OEx EThcD	✓ PSP	46	100.0	✓ YES
1334	1090	T1090	LFRtLMDVPTVGDVR	99.98	Stable HCD, Stable EThcD, OEx HCD, OEx EThcD	—	45	100.0	✓ YES
1340	1096	T1096	TLMDVPtVGDVR	99.99	Stable HCD, OEx HCD, OEx EThcD	—	58	99.99	✓ YES
1398	1154	S1154	EQPGEEYsEEEESVLK	99.99	Stable HCD, Stable EThcD, OEx HCD, OEx EThcD	✓ PSP	82	100.0	✓ YES
1496	1252	S1252	AIHEDEDENIEICsK	100	OEx HCD, OEx EThcD	—	64	100.0	✓ YES

### Sheet: Stable HCD WT
Stable expression HCD – Wild-type NEK1
Raw pos. (GFP–NEK1 construct)	Adjusted pos. (iso3)	Residue	Representative Peptide	Max Mascot PTM Conf (%)	Datasets Detected In	Localisation Note	Mascot Ion Score (best-conf PSM)	Max ptmRS (%)	Passes Threshold? (ptmRS ≥85% or Mascot ≥85%†)
258	14	S14	IGEGsFGK	100	Stable HCD, Stable EThcD, OEx HCD, OEx EThcD	✓ PSP	32	100.0	✓ YES
400	156	T156	VLNStVELAR	88.21	Stable HCD, Stable EThcD, OEx HCD, OEx EThcD	✓ PSP	51	100.0	✓ YES
451	207	S207	HAFEAGsMK	100	Stable HCD, OEx HCD, OEx EThcD	✓ PSP	42	100.0	✓ YES
539	295	S295	RPAsGQNSISVMPAQK	70.17	Stable HCD, OEx HCD, OEx EThcD	—	32	100.0	✓ YES
658	414	S414	NVLsAGGSGEVK	99.9	Stable HCD, OEx HCD, OEx EThcD	✓ PSP	46	100.0	✓ YES
662	418	S418	NVLSAGGsGEVK	98.64	Stable HCD, Stable EThcD, OEx HCD, OEx EThcD	✓ PSP	43	100.0	✓ YES
672	428	S428	APFLGsGGTIAPSSFSSR	94.89	Stable HCD, Stable EThcD, OEx HCD, OEx EThcD	✓ PSP	40	100.0	✓ YES
925	681	S681	SSDVsPPLGQHETGGSPSK	70.93	Stable HCD, OEx EThcD	✓ PSP	61	100.0	✓ YES
947	703	S703	SVIsVTSALK	98.89	Stable HCD, OEx HCD, OEx EThcD	✓ PSP	45	100.0	✓ YES
1005	761	S761	QNLsDTFEINVHEDAK	64.85	Stable HCD, OEx HCD, OEx EThcD	Ambiguous — also localised to T763 (52.0%) from same peptide	61	98.0	✓ YES
1070	826	S826	LGPNGsPR	100	Stable HCD, Stable EThcD, OEx HCD	✓ PSP	41	100.0	✓ YES
1078	834	S834	AWGKsPTDSVLK	95.67	Stable HCD, OEx HCD, OEx EThcD	✓ PSP	37	100.0	✓ YES
1082	838	S838	SPTDsVLK	96.86	Stable HCD, OEx HCD	✓ PSP	29	98.9	✓ YES
1109	865	S865	SEIsPEGEK	97.81	Stable HCD	✓ PSP	24	100.0	✓ YES
1120	876	T876	PLItGEK	100	Stable HCD, Stable EThcD, OEx HCD, OEx EThcD	✓ PSP	34	100.0	✓ YES
1140	896	S896	VQCISHEINPSAIVDsPVETK	99.92	Stable HCD, OEx HCD	Ambiguous — also localised to S885 (93.9%) from same peptide	82	100.0	✓ YES
1153	909	S909	SPEFSEAsPQMSLK	99.93	Stable HCD, Stable EThcD, OEx HCD, OEx EThcD	Ambiguous — also localised to S913 (96.3%) from same peptide	77	100.0	✓ YES
1302	1058	S1058	NKNsLLIGLSTGLFDANNPK	99.97	Stable HCD, Stable EThcD, OEx HCD, OEx EThcD	✓ PSP	82	100.0	✓ YES
1322	1078	T1078	MLRtCsLPDLSK	99.03	Stable HCD, OEx HCD, OEx EThcD	✓ PSP	—	—	—
1324	1080	S1080	TCsLPDLSK	95.67	Stable HCD, Stable EThcD, OEx HCD, OEx EThcD	✓ PSP	51	100.0	✓ YES
1334	1090	T1090	LFRtLMDVPTVGDVR	99.33	Stable HCD, Stable EThcD, OEx HCD, OEx EThcD	—	23	100.0	✓ YES
1340	1096	T1096	TLMDVPtVGDVR	99.96	Stable HCD, OEx HCD, OEx EThcD	—	43	100.0	✓ YES
1398	1154	S1154	EQPGEEYsEEEESVLK	99.99	Stable HCD, Stable EThcD, OEx HCD, OEx EThcD	✓ PSP	72	100.0	✓ YES

### Sheet: OEx EThcD WT
Overexpression EThcD – Wild-type NEK1
Raw pos. (GFP–NEK1 construct)	Adjusted pos. (iso3)	Residue	Representative Peptide	Max Mascot PTM Conf (%)	Datasets Detected In	Localisation Note	Mascot Ion Score (best-conf PSM)	Max ptmRS (%)	Passes Threshold? (ptmRS ≥85% or Mascot ≥85%†)
258	14	S14	IGEGsFGK	100	Stable HCD, Stable EThcD, OEx HCD, OEx EThcD	✓ PSP	36	100.0	✓ YES
385	141	T141	DGtVQLGDFGIAR	100	OEx HCD, OEx EThcD	✓ PSP	73	100.0	✓ YES
400	156	T156	VLNStVELAR	95.32	Stable HCD, Stable EThcD, OEx HCD, OEx EThcD	✓ PSP	65	100.0	✓ YES
451	207	S207	HAFEAGsMK	100	Stable HCD, OEx HCD, OEx EThcD	✓ PSP	22	100.0	✓ YES
480	236	S236	SLVsQLFK	96.76	OEx EThcD	—	24	100.0	✓ YES
529	285	S285	FGsQPIPAK	100	OEx HCD, OEx EThcD	✓ PSP	28	100.0	✓ YES
539	295	S295	RPAsGQNSISVMPAQK	100	Stable HCD, OEx HCD, OEx EThcD	—	100	100.0	✓ YES
658	414	S414	NVLsAGGsGEVK	100	Stable HCD, OEx HCD, OEx EThcD	✓ PSP	—	—	—
662	418	S418	NVLSAGGsGEVK	100	Stable HCD, Stable EThcD, OEx HCD, OEx EThcD	✓ PSP	65	100.0	✓ YES
672	428	S428	APFLGsGGTIAPSSFSSR	99.95	Stable HCD, Stable EThcD, OEx HCD, OEx EThcD	✓ PSP	86	100.0	✓ YES
675	431	T431	APFLGSGGtIAPSSFSSR	99.56	OEx EThcD	—	62	100.0	✓ YES
680	436	S436	APFLGsGGTIAPSsFSSR	46.67	OEx EThcD	—	—	—	—
687	443	Y443	GQyEHYHAIFDQMQQQR	98.67	OEx EThcD	✓ PSP	27	100.0	✓ YES
809	565	Y565	AEGHMGILQNLAAMyGGRPSSSR	95.75	OEx HCD, OEx EThcD	Ambiguous — also localised to S570 (44.4%) from same peptide	40	99.3	✓ YES
925	681	S681	SSDVsPPLGQHETGGsPSK	81.34	Stable HCD, OEx EThcD	✓ PSP	—	—	—
936	692	S692	SSDVSPPLGQHETGGsPSK	97.98	OEx EThcD	✓ PSP	72	89.9	✓ YES
944	700	S700	QQMRsVISVTSALK	99.62	OEx HCD, OEx EThcD	—	43	100.0	✓ YES
947	703	S703	SVIsVTSALK	94.18	Stable HCD, OEx HCD, OEx EThcD	Ambiguous — also localised to S706 (90.3%) from same peptide	47	100.0	✓ YES
964	720	T720	EVGVDSSLTDtRETSEEMQK	97.78	OEx HCD, OEx EThcD	—	83	—	✓ YES†
967	723	T723	EVGVDSSLTDtREtSEEMQK	74.13	OEx EThcD	—	—	—	—
968	724	S724	EVGVDSSLTDTRETsEEMQK	82.27	OEx EThcD	—	30	97.1	✓ YES
979	735	S735	TNNAIssKREILR	92.36	OEx EThcD	—	—	—	—
980	736	S736	TNNAIssKREILR	92.36	OEx EThcD	—	—	—	—
1005	761	S761	QNLsDTFEINVHEDAK	99.31	Stable HCD, OEx HCD, OEx EThcD	—	60	100.0	✓ YES
1007	763	T763	QNLSDtFEINVHEDAK	99.9	Stable EThcD, OEx HCD, OEx EThcD	✓ PSP	95	100.0	✓ YES
1058	814	T814	HtVGEVIK	100	OEx HCD, OEx EThcD	—	34	100.0	✓ YES
1078	834	S834	AWGKsPTDSVLK	95.79	Stable HCD, OEx HCD, OEx EThcD	✓ PSP	42	100.0	✓ YES
1120	876	T876	YKPLItGEK	99.9	Stable HCD, Stable EThcD, OEx HCD, OEx EThcD	✓ PSP	31	100.0	✓ YES
1129	885	S885	VQCIsHEINPSAIVDSPVETK	99.99	OEx EThcD	Ambiguous — also localised to S896 (93.7%) from same peptide	68	100.0	✓ YES
1153	909	S909	SPEFSEAsPQMSLK	99.98	Stable HCD, Stable EThcD, OEx HCD, OEx EThcD	✓ PSP	75	100.0	✓ YES
1157	913	S913	SPEFSEAsPQMsLK	99.45	OEx HCD, OEx EThcD	✓ PSP	86	100.0	✓ YES
1179	935	S935	LEGNLEEPDDLETEILQEPsGTNK	61.96	OEx EThcD	Ambiguous — also localised to T937 (55.8%) from same peptide	61	84.5	✗ NO
1186	942	S942	DEsLPCTITDVWISEEK	99.64	OEx HCD, OEx EThcD	Ambiguous — also localised to T946 (98.2%) from same peptide	66	100.0	✓ YES
1302	1058	S1058	NKNsLLIGLSTGLFDANNPK	100	Stable HCD, Stable EThcD, OEx HCD, OEx EThcD	✓ PSP	77	100.0	✓ YES
1322	1078	T1078	MLRtCsLPDLSK	99.99	Stable HCD, OEx HCD, OEx EThcD	✓ PSP	—	—	—
1324	1080	S1080	TCsLPDLSK	94.97	Stable HCD, Stable EThcD, OEx HCD, OEx EThcD	✓ PSP	45	100.0	✓ YES
1334	1090	T1090	LFRtLMDVPTVGDVR	100	Stable HCD, Stable EThcD, OEx HCD, OEx EThcD	—	67	100.0	✓ YES
1340	1096	T1096	TLMDVPtVGDVR	100	Stable HCD, OEx HCD, OEx EThcD	—	54	100.0	✓ YES
1398	1154	S1154	EQPGEEYsEEEESVLK	98.71	Stable HCD, Stable EThcD, OEx HCD, OEx EThcD	✓ PSP	86	100.0	✓ YES
1496	1252	S1252	AIHEDEDENIEICsK	100	OEx HCD, OEx EThcD	—	51	100.0	✓ YES
1511	1267	Y1267	IVQNILGNEHQHLyAK	100	OEx EThcD	—	31	100.0	✓ YES

### Sheet: Stable EThcD WT
Stable expression EThcD – Wild-type NEK1
Raw pos. (GFP–NEK1 construct)	Adjusted pos. (iso3)	Residue	Representative Peptide	Max Mascot PTM Conf (%)	Datasets Detected In	Localisation Note	Mascot Ion Score (best-conf PSM)	Max ptmRS (%)	Passes Threshold? (ptmRS ≥85% or Mascot ≥85%†)
258	14	S14	IGEGsFGK	100	Stable HCD, Stable EThcD, OEx HCD, OEx EThcD	✓ PSP	30	100.0	✓ YES
400	156	T156	VLNStVELAR	94.43	Stable HCD, Stable EThcD, OEx HCD, OEx EThcD	✓ PSP	46	99.0	✓ YES
662	418	S418	NVLSAGGsGEVK	99.99	Stable HCD, Stable EThcD, OEx HCD, OEx EThcD	Ambiguous — also localised to S414 (98.3%) from same peptide	59	100.0	✓ YES
672	428	S428	APFLGsGGTIAPSSFSSR	99.97	Stable HCD, Stable EThcD, OEx HCD, OEx EThcD	✓ PSP	106	100.0	✓ YES
1007	763	T763	QNLSDtFEINVHEDAK	99.97	Stable EThcD, OEx HCD, OEx EThcD	✓ PSP	92	100.0	✓ YES
1070	826	S826	LGPNGsPR	100	Stable HCD, Stable EThcD, OEx HCD	✓ PSP	23	100.0	✓ YES
1120	876	T876	YKPLItGEK	99.9	Stable HCD, Stable EThcD, OEx HCD, OEx EThcD	✓ PSP	29	100.0	✓ YES
1153	909	S909	SPEFSEAsPQMSLK	99.83	Stable HCD, Stable EThcD, OEx HCD, OEx EThcD	✓ PSP	68	100.0	✓ YES
1302	1058	S1058	NKNsLLIGLSTGLFDANNPK	96.57	Stable HCD, Stable EThcD, OEx HCD, OEx EThcD	✓ PSP	27	93.1	✓ YES
1324	1080	S1080	TCsLPDLSK	94.94	Stable HCD, Stable EThcD, OEx HCD, OEx EThcD	✓ PSP	45	100.0	✓ YES
1334	1090	T1090	LFRtLMDVPTVGDVR	99.95	Stable HCD, Stable EThcD, OEx HCD, OEx EThcD	—	38	100.0	✓ YES
1398	1154	S1154	EQPGEEYsEEEESVLK	99.18	Stable HCD, Stable EThcD, OEx HCD, OEx EThcD	✓ PSP	78	100.0	✓ YES

### Sheet: Common All 4 Datasets
Phosphosites Common to All Four WT Datasets (Stable HCD · Stable EThcD · OEx HCD · OEx EThcD)
Raw pos. (GFP–NEK1 construct)	Adj. pos. (iso3; −244)	Residue	Representative Peptide	Stable HCD Conf (%)	Stable EThcD Conf (%)	OEx HCD Conf (%)	OEx EThcD Conf (%)	In PSP?
258	14	S14	IGEGsFGK	100	100	100	100	✓
400	156	T156	VLNStVELAR	88.21	94.43	89.57	95.32	✓
662	418	S418	NVLSAGGsGEVK	98.64	99.99	99.89	100	✓
672	428	S428	APFLGsGGTIAPSSFSSR	94.89	99.97	99.91	99.95	✓
1120	876	T876	PLItGEK	100	99.9	100	99.9	✓
1153	909	S909	SPEFSEAsPQMSLK	99.93	99.83	99.87	99.98	✓
1302	1058	S1058	NKNsLLIGLSTGLFDANNPK	99.97	96.57	99.99	100	✓
1324	1080	S1080	TCsLPDLSK	95.67	94.94	92.35	94.97	✓
1334	1090	T1090	LFRtLMDVPTVGDVR	99.33	99.95	99.98	100	—
1398	1154	S1154	EQPGEEYsEEEESVLK	99.99	99.18	99.99	98.71	✓

### Sheet: PhosphoSitePlus (NEK1 iso3)
PhosphoSitePlus – NEK1 iso3 (human) Phosphorylation Sites (non-phosphorylation PTMs excluded)
Adj. Position	Residue	Mod. Type	Context Sequence (±7 aa)	In Experimental Data?
14	S14	Phosphorylation	LQKIGEGSFGKAILV	✓ Yes
42	S42	Phosphorylation	INISRMSSKEREESR	✗ Not detected
141	T141	Phosphorylation	IFLTKDGTVQLGDFG	✓ Yes
155	S155	Phosphorylation	GIARVLNSTVELART	✗ Not detected
156	T156	Phosphorylation	IARVLNSTVELARTC	✓ Yes
207	S207	Phosphorylation	KHAFEAGSMKNLVLK	✓ Yes
251	S251	Phosphorylation	RDRPSVNSILEKGFI	✗ Not detected
285	S285	Phosphorylation	KTFSKFGSQPIPAKR	✓ Yes
299	S299	Phosphorylation	RPASGQNSISVMPAQ	✗ Not detected
315	Y315	Phosphorylation	ITKPAAKYGIPLAYK	✗ Not detected
321	Y321	Phosphorylation	KYGIPLAYKKYGDKK	✗ Not detected
344	T344	Phosphorylation	KHKQAHQTPEKRVNT	✗ Not detected
351	T351	Phosphorylation	TPEKRVNTGEERRKI	✗ Not detected
414	S414	Phosphorylation	QGWRNVLSAGGSGEV	✓ Yes
418	S418	Phosphorylation	NVLSAGGSGEVKAPF	✓ Yes
428	S428	Phosphorylation	VKAPFLGSGGTIAPS	✓ Yes
435	S435	Phosphorylation	SGGTIAPSSFSSRGQ	✗ Not detected
438	S438	Phosphorylation	TIAPSSFSSRGQYEH	✗ Not detected
443	Y443	Phosphorylation	SFSSRGQYEHYHAIF	✓ Yes
446	Y446	Phosphorylation	SRGQYEHYHAIFDQM	✗ Not detected
470	Y470	Phosphorylation	AKWKREIYGRGLPER	✗ Not detected
572	S572	Phosphorylation	YGGRPSSSRGGKPRN	✗ Not detected
585	Y585	Phosphorylation	RNKEEEVYLARLRQI	✗ Not detected
635	S635	Phosphorylation	MRRKKIESLKAHANA	✗ Not detected
677	S677	Phosphorylation	LVAKGVKSSDVSPPL	✗ Not detected
681	S681	Phosphorylation	GVKSSDVSPPLGQHE	✓ Yes
689	T689	Phosphorylation	PPLGQHETGGSPSKQ	✗ Not detected
692	S692	Phosphorylation	GQHETGGSPSKQQMR	✓ Yes
703	S703	Phosphorylation	QQMRSVISVTSALKE	✓ Yes
763	T763	Phosphorylation	GKQNLSDTFEINVHE	✓ Yes
826	S826	Phosphorylation	IKLGPNGSPRRAWGK	✓ Yes
834	S834	Phosphorylation	PRRAWGKSPTDSVLK	✓ Yes
836	T836	Phosphorylation	RAWGKSPTDSVLKIL	✗ Not detected
838	S838	Phosphorylation	WGKSPTDSVLKILGE	✓ Yes
862	S862	Phosphorylation	LENTTIRSEISPEGE	✗ Not detected
865	S865	Phosphorylation	TTIRSEISPEGEKYK	✓ Yes
876	T876	Phosphorylation	EKYKPLITGEKKVQC	✓ Yes
896	S896	Phosphorylation	NPSAIVDSPVETKSP	✓ Yes
902	S902	Phosphorylation	DSPVETKSPEFSEAS	✗ Not detected
906	S906	Phosphorylation	ETKSPEFSEASPQMS	✗ Not detected
909	S909	Phosphorylation	SPEFSEASPQMSLKL	✓ Yes
913	S913	Phosphorylation	SEASPQMSLKLEGNL	✓ Yes
953	S953	Phosphorylation	TITDVWISEEKETKE	✗ Not detected
998	S998	Phosphorylation	IEPGTNDSQHSKCDV	✗ Not detected
1001	S1001	Phosphorylation	GTNDSQHSKCDVDKS	✗ Not detected
1032	S1032	Phosphorylation	NLVPQVQSVQCSPEE	✗ Not detected
1036	S1036	Phosphorylation	QVQSVQCSPEESFAF	✗ Not detected
1047	S1047	Phosphorylation	SFAFRSHSHLPPKNK	✗ Not detected
1058	S1058	Phosphorylation	PKNKNKNSLLIGLST	✓ Yes
1078	T1078	Phosphorylation	NNPKMLRTCSLPDLS	✓ Yes
1080	S1080	Phosphorylation	PKMLRTCSLPDLSKL	✓ Yes
1120	S1120	Phosphorylation	ENIKEGPSDSEDIVF	✗ Not detected
1153	Y1153	Phosphorylation	REQPGEEYSEEEESV	✗ Not detected
1154	S1154	Phosphorylation	EQPGEEYSEEEESVL	✓ Yes
1159	S1159	Phosphorylation	EYSEEEESVLKNSDV	✗ Not detected
	Phosphorylation — detected in experimental data
	Phosphorylation — NOT detected in any experimental dataset
Positions are in NEK1 iso3 coordinates (−244 GFP-tag offset applied). Context sequences parsed directly from PhosphoSitePlus. Only phosphorylation sites (S/T/Y) are listed; ubiquitylation and other PTM entries have been excluded.

### Sheet: Common All 5 (incl. PSP)
Phosphosites Common to All 5 Sources (Stable HCD · Stable EThcD · OEx HCD · OEx EThcD · PhosphoSitePlus)
Adj. Position	PSP Residue	Representative Peptide	PSP Context (±7 aa)	Stable HCD Conf (%)	Stable EThcD Conf (%)	OEx HCD Conf (%)	OEx EThcD Conf (%)	PSP Mod
14	S14	IGEGsFGK	LQKIGEGSFGKAILV	100	100	100	100	Phosphorylation
156	T156	VLNStVELAR	IARVLNSTVELARTC	88.21	94.43	89.57	95.32	Phosphorylation
418	S418	NVLSAGGsGEVK	NVLSAGGSGEVKAPF	98.64	99.99	99.89	100	Phosphorylation
428	S428	APFLGsGGTIAPSSFSSR	VKAPFLGSGGTIAPS	94.89	99.97	99.91	99.95	Phosphorylation
876	T876	PLItGEK	EKYKPLITGEKKVQC	100	99.9	100	99.9	Phosphorylation
909	S909	SPEFSEAsPQMSLK	SPEFSEASPQMSLKL	99.93	99.83	99.87	99.98	Phosphorylation
1058	S1058	NKNsLLIGLSTGLFDANNPK	PKNKNKNSLLIGLST	99.97	96.57	99.99	100	Phosphorylation
1080	S1080	TCsLPDLSK	PKMLRTCSLPDLSKL	95.67	94.94	92.35	94.97	Phosphorylation
1154	S1154	EQPGEEYsEEEESVLK	EQPGEEYSEEEESVL	99.99	99.18	99.99	98.71	Phosphorylation

### Sheet: Summary
Dataset Summary
Dataset	Acquisition Mode	# WT phosphosite rows listed, incl. excluded/ambiguous rows
Stable	HCD	23
Stable	EThcD	12
Overexpression	HCD	34
Overexpression	EThcD	41
Common to all 4	—	10
PhosphoSitePlus (NEK1 iso3)	Database	55
Common to all 5 (incl. PSP)	—	9

### Sheet: Methods & Notes
Methods & Data Processing Notes
Field	Detail
PROCESSING RULES
Position offset	All raw positions are given in the coordinates of the GFP–NEK1 construct entry used for database searching (MRC_Database_1 entry DU58446: EGFP 1–239; Ser-Gly-Leu-Gly-Ser linker 240–244; NEK1 isoform 3 245–1530). Subtract 244 to convert a raw construct position to NEK1 isoform 3 (UniProtKB Q96PY6-3) coordinates. Other NEK1 entries in the search database use different tag architectures and therefor…
Site selection	Where multiple spectra match the same peptide with the same phosphorylated residue, the highest Mascot confidence score is retained.
Localisation ambiguity	Where the same peptide backbone appears with different phosphorylated residues in the data, only the highest-confidence localisation is retained. The "Localisation Note" column flags these cases and lists the alternative residue(s) from the same peptide. These peptide-level localisation decisions are separate from the manuscript inclusion thresholds defined under "Passes Threshold?" below.
Mascot PTM Confidence	The 'Max Mascot PTM Conf (%)' column reports the maximum Mascot Site Analysis score (MD-score; Mascot PTM confidence; Savitski et al., 2011) across all singly-phosphorylated peptide-spectrum matches at each position within the relevant dataset. This score is calculated from the delta between Mascot ion scores of competing phosphorylation site assignments on the same peptide and is reported on a 0…
ptmRS probability	The 'Max ptmRS (%)' column reports the maximum ptmRS localisation probability (Taus et al., 2011) across all singly-phosphorylated peptide-spectrum matches at each position, extracted from the Proteome Discoverer output. ptmRS uses a probabilistic model independent of Mascot scoring. Where ptmRS was not computed for a given PSM (shown as —), Mascot PTM confidence was used as the fallback metric f…
Passes Threshold?	Inclusion in manuscript analyses is based on: (1) ptmRS ≥85% where available [✓ YES]; (2) ptmRS not computed AND Mascot PTM conf ≥85% [✓ YES†, flagged]; (3) ptmRS <85% [✗ NO]; (4) ptmRS not computed AND Mascot PTM conf <85% [✗ NO]. Mascot ion score >19 is a prerequisite for all entries. † ptmRS not computed by Proteome Discoverer for this PSM — Mascot PTM confidence used as surrogate threshold.

### Sheet: Sequences
Sequences used for database searching and residue numbering
GFP–NEK1 construct (MRC_Database_1 entry DU58446, wild-type)
Architecture	EGFP 1–239 · Ser-Gly-Leu-Gly-Ser linker 240–244 · NEK1 isoform 3 245–1530. The kinase-dead entry DU80306 shares this numbering and differs only by the D146A substitution.
Length	1530 aa
Offset to NEK1 isoform 3	subtract 244
Sequence	MVSKGEELFTGVVPILVELDGDVNGHKFSVSGEGEGDATYGKLTLKFICTTGKLPVPWPTLVTTLTYGVQCFSRYPDHMKQHDFFKSAMPEGYVQERTIFFKDDGNYKTRAEVKFEGDTLVNRIELKGIDFKEDGNILGHKLEYNYNSHNVYIMADKQKNGIKVNFKIRHNIEDGSVQLADHYQQNTPIGDGPVLLPDNHYLSTQSALSKDPNEKRDHMVLLEFVTAAGITLGMDELYKSGLGSMEKYVRLQKIGEGSFGKAILVKSTEDGRQYVIKEINISRMSSKEREESRREVAVLANMKHPNIVQYRESFEENGSLYIVMDYCEGGDLFKRINAQKGVLFQEDQILDWFVQICLALKHVHDRKILHRDIKSQNIFLTKDGTVQLGDFGIARVLNS…
NEK1 isoform 3 (UniProtKB Q96PY6-3; MANE Select NM_001199397.3)
Length	1286 aa
Sequence	MEKYVRLQKIGEGSFGKAILVKSTEDGRQYVIKEINISRMSSKEREESRREVAVLANMKHPNIVQYRESFEENGSLYIVMDYCEGGDLFKRINAQKGVLFQEDQILDWFVQICLALKHVHDRKILHRDIKSQNIFLTKDGTVQLGDFGIARVLNSTVELARTCIGTPYYLSPEICENKPYNNKSDIWALGCVLYELCTLKHAFEAGSMKNLVLKIISGSFPPVSLHYSYDLRSLVSQLFKRNPRDRPSVNSILEKGFIAKRIEKFLSPQLIAEEFCLKTFSKFGSQPIPAKRPASGQNSISVMPAQKITKPAAKYGIPLAYKKYGDKKLHEKKPLQKHKQAHQTPEKRVNTGEERRKISEEAARKRRLEFIEKEKKQKDQIISLMKAEQMKRQEKERLE…
