## Supplementary material for "NEK1 autophosphorylation is disrupted by amyotrophic lateral sclerosis-associated missense variants: activity biomarkers and structural insights": Table S2

### Sheet: Stable HCD KD
Stable HCD KD – NEK1 [kinase-dead]
Raw pos. (GFP–NEK1 construct)	Adj. pos. (iso3)	Residue	Representative Peptide	Max Mascot PTM Conf (%)	Datasets Detected In	In WT cell-based?	In PSP?	Localisation Note	Mascot Ion Score (best-conf PSM)	Max ptmRS (%)	Passes Threshold? (ptmRS ≥85% or Mascot ≥85%†)
258	14	S14	IGEGsFGK	100	Stable HCD KD	✓	✓ PSP		27	100.0	✓ YES
451	207	S207	HAFEAGsMK	100	Stable HCD KD	✓	✓ PSP		30	100.0	✓ YES
539	295	S295	RPAsGQNSISVMPAQK	79.11	Stable HCD KD, OEx HCD KD	✓	—		22	100.0	✓ YES
662	418	S418	NVLSAGGsGEVK	99.92	Stable HCD KD, OEx HCD KD, OEx EThcD KD	✓	✓ PSP		53	100.0	✓ YES
672	428	S428	APFLGsGGTIAPSSFSSR	99.94	Stable HCD KD, OEx HCD KD	✓	✓ PSP		85	100.0	✓ YES
861	617	S617	EANHsEGQEGSEEADMR	99.31	Stable HCD KD	—	—		32	100.0	✓ YES
925	681	S681	SSDVsPPLGQHETGGSPSK	98.13	Stable HCD KD, OEx HCD KD	✓	✓ PSP		100	100.0	✓ YES
933	689	T689	SSDVSPPLGQHEtGGSPSK	83.95	Stable HCD KD, OEx HCD KD	✓	✓ PSP		36	100.0	✓ YES
936	692	S692	SSDVSPPLGQHETGGsPSK	40.12	Stable HCD KD, OEx HCD KD, OEx EThcD KD	✓	✓ PSP		28	—	✗ NO
1007	763	T763	QNLSDtFEINVHEDAK	50	Stable HCD KD, OEx HCD KD	✓	✓ PSP		21	—	✗ NO
1070	826	S826	LGPNGsPR	100	Stable HCD KD, OEx HCD KD	✓	✓ PSP		40	100.0	✓ YES
1080	836	T836	SPtDSVLK	75.04	Stable HCD KD, Stable EThcD KD	—	✓ PSP		37	—	✗ NO
1109	865	S865	SEIsPEGEK	96.93	Stable HCD KD, OEx HCD KD	✓	✓ PSP		25	100.0	✓ YES
1120	876	T876	YKPLItGEK	99.35	Stable HCD KD	✓	✓ PSP		21	100.0	✓ YES
1140	896	S896	VQCISHEINPSAIVDsPVETK	99.17	Stable HCD KD, OEx HCD KD, OEx EThcD KD	✓	✓ PSP		75	100.0	✓ YES
1146	902	S902	sPEFSEASPQMSLK	99.94	Stable HCD KD, OEx HCD KD, OEx EThcD KD	—	✓ PSP		44	100.0	✓ YES
1153	909	S909	SPEFSEAsPQMSLK	99.52	Stable HCD KD, OEx HCD KD, OEx EThcD KD	✓	✓ PSP		65	100.0	✓ YES
1280	1036	S1036	VVHSEHLNLVPQVQSVQCsPEESFAFR	97.83	Stable HCD KD, OEx HCD KD, OEx EThcD KD	—	✓ PSP		58	100.0	✓ YES
1302	1058	S1058	NKNsLLIGLSTGLFDANNPK	82.94	Stable HCD KD, OEx HCD KD	✓	✓ PSP		37	100.0	✓ YES
1324	1080	S1080	TCsLPDLSK	93.63	Stable HCD KD, OEx HCD KD, OEx EThcD KD	✓	✓ PSP		49	100.0	✓ YES
1398	1154	S1154	EQPGEEYsEEEESVLK	99.99	Stable HCD KD, OEx HCD KD, OEx EThcD KD	✓	✓ PSP		60	100.0	✓ YES

### Sheet: Stable EThcD KD
Stable EThcD KD – NEK1 [kinase-dead]
Raw pos. (GFP–NEK1 construct)	Adj. pos. (iso3)	Residue	Representative Peptide	Max Mascot PTM Conf (%)	Datasets Detected In	In WT cell-based?	In PSP?	Localisation Note	Mascot Ion Score (best-conf PSM)	Max ptmRS (%)	Passes Threshold? (ptmRS ≥85% or Mascot ≥85%†)
1080	836	T836	SPtDSVLK	45.82	Stable HCD KD, Stable EThcD KD	—	✓ PSP		18	—	✗ NO
1366	1122	S1122	EGPSDsEDIVFEETDTDLQELQASMEQLLR	71.82	Stable EThcD KD, OEx HCD KD	—	—		28	—	✗ NO

### Sheet: OEx HCD KD
Overexpression HCD KD – NEK1 [kinase-dead]
Raw pos. (GFP–NEK1 construct)	Adj. pos. (iso3)	Residue	Representative Peptide	Max Mascot PTM Conf (%)	Datasets Detected In	In WT cell-based?	In PSP?	Localisation Note	Mascot Ion Score (best-conf PSM)	Max ptmRS (%)	Passes Threshold? (ptmRS ≥85% or Mascot ≥85%†)
539	295	S295	RPAsGQNSISVMPAQK	98.18	Stable HCD KD, OEx HCD KD	✓	—		35	100.0	✓ YES
543	299	S299	RPASGQNsISVMPAQK	88.74	OEx HCD KD	—	✓ PSP		30	—	✓ YES†
658	414	S414	NVLsAGGSGEVK	99.99	OEx HCD KD, OEx EThcD KD	✓	✓ PSP		60	99.8	✓ YES
662	418	S418	NVLSAGGsGEVK	98.77	Stable HCD KD, OEx HCD KD, OEx EThcD KD	✓	✓ PSP		49	100.0	✓ YES
672	428	S428	APFLGsGGTIAPSSFSSR	98.26	Stable HCD KD, OEx HCD KD	✓	✓ PSP		98	100.0	✓ YES
925	681	S681	SSDVsPPLGQHETGGSPSK	90.87	Stable HCD KD, OEx HCD KD	✓	✓ PSP		85	—	✓ YES†
933	689	T689	SSDVSPPLGQHEtGGSPSK	68.62	Stable HCD KD, OEx HCD KD	✓	✓ PSP		40	99.9	✓ YES
936	692	S692	SSDVSPPLGQHETGGsPSK	59.72	Stable HCD KD, OEx HCD KD, OEx EThcD KD	✓	✓ PSP		43	—	✗ NO
947	703	S703	SVIsVTSALK	99.82	OEx HCD KD, OEx EThcD KD	✓	✓ PSP		66	100.0	✓ YES
968	724	S724	EVGVDSSLTDTRETsEEMQK	83.44	OEx HCD KD	✓	—		63	73.0	✗ NO
1005	761	S761	QNLsDTFEINVHEDAK	99.94	OEx HCD KD	✓	—		111	99.9	✓ YES
1007	763	T763	QNLSDtFEINVHEDAK	50	Stable HCD KD, OEx HCD KD	✓	✓ PSP		56	89.8	✓ YES
1070	826	S826	LGPNGsPR	100	Stable HCD KD, OEx HCD KD	✓	✓ PSP		34	100.0	✓ YES
1078	834	S834	AWGKsPTDSVLK	92.12	OEx HCD KD, OEx EThcD KD	✓	✓ PSP		35	—	✓ YES†
1109	865	S865	SEIsPEGEK	98.52	Stable HCD KD, OEx HCD KD	✓	✓ PSP		78	100.0	✓ YES
1140	896	S896	VQCISHEINPSAIVDsPVETK	99.89	Stable HCD KD, OEx HCD KD, OEx EThcD KD	✓	✓ PSP		76	99.9	✓ YES
1146	902	S902	sPEFSEASPQMSLK	97.3	Stable HCD KD, OEx HCD KD, OEx EThcD KD	—	✓ PSP		73	100.0	✓ YES
1153	909	S909	SPEFSEAsPQMSLK	99.32	Stable HCD KD, OEx HCD KD, OEx EThcD KD	✓	✓ PSP		68	100.0	✓ YES
1186	942	S942	DEsLPCTITDVWISEEK	99.98	OEx HCD KD, OEx EThcD KD	✓	—		73	100.0	✓ YES
1197	953	S953	DESLPCTITDVWIsEEK	99.99	OEx HCD KD	—	✓ PSP		76	100.0	✓ YES
1231	987	S987	ITIQENEVSEDGVSSTVDQLsDIHIEPGTNDSQHSK	99.95	OEx HCD KD	—	—		116	100.0	✓ YES
1280	1036	S1036	VVHSEHLNLVPQVQSVQCsPEESFAFR	99.41	Stable HCD KD, OEx HCD KD, OEx EThcD KD	—	✓ PSP		85	99.8	✓ YES
1302	1058	S1058	NKNsLLIGLSTGLFDANNPK	99.9	Stable HCD KD, OEx HCD KD	✓	✓ PSP		75	100.0	✓ YES
1324	1080	S1080	TCsLPDLSK	89.79	Stable HCD KD, OEx HCD KD, OEx EThcD KD	✓	✓ PSP		46	100.0	✓ YES
1366	1122	S1122	EGPSDsEDIVFEETDTDLQELQASMEQLLR	26.72	Stable EThcD KD, OEx HCD KD	—	—		86	81.1	✗ NO
1398	1154	S1154	EQPGEEYsEEEESVLK	99.99	Stable HCD KD, OEx HCD KD, OEx EThcD KD	✓	✓ PSP		83	100.0	✓ YES

### Sheet: OEx EThcD KD
Overexpression EThcD KD – NEK1 [kinase-dead]
Raw pos. (GFP–NEK1 construct)	Adj. pos. (iso3)	Residue	Representative Peptide	Max Mascot PTM Conf (%)	Datasets Detected In	In WT cell-based?	In PSP?	Localisation Note	Mascot Ion Score (best-conf PSM)	Max ptmRS (%)	Passes Threshold? (ptmRS ≥85% or Mascot ≥85%†)
658	414	S414	NVLsAGGSGEVK	98.73	OEx HCD KD, OEx EThcD KD	✓	✓ PSP		28	100.0	✓ YES
662	418	S418	NVLSAGGsGEVK	99.84	Stable HCD KD, OEx HCD KD, OEx EThcD KD	✓	✓ PSP		34	100.0	✓ YES
936	692	S692	SSDVSPPLGQHETGGsPSK	95.4	Stable HCD KD, OEx HCD KD, OEx EThcD KD	✓	✓ PSP		71	83.2	✗ NO
947	703	S703	SVIsVTSALK	83.18	OEx HCD KD, OEx EThcD KD	✓	✓ PSP		27	99.6	✓ YES
1078	834	S834	sPTDSVLK	83.3	OEx HCD KD, OEx EThcD KD	✓	✓ PSP		36	100.0	✓ YES
1140	896	S896	KVQCISHEINPSAIVDsPVETK	82.72	Stable HCD KD, OEx HCD KD, OEx EThcD KD	✓	✓ PSP		23	97.6	✓ YES
1146	902	S902	sPEFSEASPQMSLK	99.48	Stable HCD KD, OEx HCD KD, OEx EThcD KD	—	✓ PSP		57	100.0	✓ YES
1153	909	S909	SPEFSEAsPQMSLK	99.16	Stable HCD KD, OEx HCD KD, OEx EThcD KD	✓	✓ PSP		53	100.0	✓ YES
1186	942	S942	DEsLPCTITDVWISEEK	99.64	OEx HCD KD, OEx EThcD KD	✓	—		46	100.0	✓ YES
1280	1036	S1036	VVHSEHLNLVPQVQSVQCsPEESFAFR	97.83	Stable HCD KD, OEx HCD KD, OEx EThcD KD	—	✓ PSP		74	99.9	✓ YES
1324	1080	S1080	TCsLPDLSK	96.8	Stable HCD KD, OEx HCD KD, OEx EThcD KD	✓	✓ PSP		49	100.0	✓ YES
1398	1154	S1154	EQPGEEYsEEEESVLK	98.36	Stable HCD KD, OEx HCD KD, OEx EThcD KD	✓	✓ PSP		81	100.0	✓ YES

### Sheet: Legend
NEK1 KD Phosphomapping — Colour Key
■	In WT cell-based data AND PhosphoSitePlus	✓	✓
■	In WT cell-based data; NOT in PhosphoSitePlus	✓	—
■	In PhosphoSitePlus; NOT in WT cell-based data	—	✓
■	Not in WT data or PhosphoSitePlus (KD only)	—	—
■	✗ NO — ptmRS <85% (or ptmRS blank AND Mascot conf <85%)	varies	varies
• Threshold columns: 'Max Mascot Ion Score', 'Max ptmRS (%)' and 'Passes Threshold?' are shown on all data sheets. Max values are taken across all singly-phosphorylated peptide-spectrum matches (PSMs) at each position in the relevant raw dataset. Threshold logic — ✓ YES: ptmRS ≥85%; ✓ YES†: ptmRS blank, Mascot conf ≥85%; ✗ NO: ptmRS <85%; ✗ NO: ptmRS blank AND Mascot conf <85%. Mascot ion score >…
• Raw positions are given in the coordinates of the kinase-dead GFP–NEK1 construct entry used for database searching (MRC_Database_1 entry DU80306, GFP–NEK1 D146A: EGFP 1–239; Ser-Gly-Leu-Gly-Ser linker 240–244; NEK1 isoform 3 245–1530), which shares its numbering with the wild-type entry DU58446. Subtract 244 to convert to NEK1 isoform 3 (UniProtKB Q96PY6-3) coordinates. Both sequences are given…

### Sheet: Summary
Dataset Summary — NEK1 KD Cell-Based Phosphomapping
Model	Acquisition	# KD Sites detected (incl. exploratory)
Stable	HCD KD	21
Stable	EThcD KD	2
Overexpression	HCD KD	26
Overexpression	EThcD KD	12
