## Supplementary material for "NEK1 autophosphorylation is disrupted by amyotrophic lateral sclerosis-associated missense variants: activity biomarkers and structural insights": Table S3

### Sheet: Legend
NEK1 Phosphomapping (Recombinant protein)
Samples 3632–3637 | HCD and EThcD | 3/3 replicate threshold applied
Row Colour Coding
	Colour	Meaning	Cell-based data?	PhosphoSitePlus?	Example sites
		Detected in cell-based data AND in PhosphoSitePlus	✓	✓	S14, T156, S418, S826, S865 …
		Detected in cell-based data; NOT in PhosphoSitePlus	✓	—	S295, S736, S885, T1090, T1096
		In PhosphoSitePlus; NOT detected in cell-based data	—	✓	(none at 3/3 threshold)
		Not detected in cell-based data or PhosphoSitePlus (recombinant only)	—	—	S359, S987, S1021
		Low localisation confidence (Mascot conf <85%); flagged as exploratory
Column Guide
	Column	Description
	Raw pos. (GFP–NEK1 construct)	Position of the phosphorylated residue in the GFP–NEK1 entries of MRC_Database_1 against which the spectra were searched (DU58446 wild-type and DU80306 D146A: EGFP 1–239; Ser-Gly-Leu-Gly-Ser linker 240–244; NEK1 isoform 3 245–1530; both share this numbering). This is the numbering returned by the search. The recombinant protein analysed here was expressed from the baculovirus transfer vectors lis…
	Adj. pos. (iso3)	Position in NEK1 isoform 3 (UniProt Q96PY6-3) coordinates; offset of −244 applied to the raw construct position.
	Residue	Phosphorylated amino acid and adjusted position (e.g. S14, T156).
	Representative Peptide	Phosphopeptide from best-confidence PSM; lowercase = phosphorylated residue.
	Max Mascot PTM Conf (%)	Maximum Mascot Site Analysis score (MD-score; Savitski et al., 2011) across all singly-phosphorylated PSMs at each position across all three replicates; 0–100 scale.
	Replicates (of 3)	Number of replicates in which site was detected. * = detected by any phospho form.
	Detected In (all datasets)	All recombinant datasets in which this site was detected, with replicate counts.
	In cell-based data?	✓ if also detected in cell-based NEK1 phosphoproteomics (WT or KD datasets). — if not.
	In PSP?	✓ PSP if listed in PhosphoSitePlus® (NEK1 iso3 coordinates). — if not currently annotated in PhosphoSitePlus®.
	Mascot Ion Score (best-conf PSM)	Mascot ion score from the singly phosphorylated PSM with the highest site-localisation confidence across all three replicates. Where a higher-scoring PSM has lower localisation confidence, the better-localised PSM is reported.
Sample & Dataset Key
	Sheet / Dataset	Construct	Samples	Fragmentation	Replicates
	D146A HCD	NEK1 [D146A] — kinase-dead	3632, 3633, 3634	HCD	3
	D146A EThcD	NEK1 [D146A] — kinase-dead	3632, 3633, 3634	EThcD	3
	WT HCD	NEK1 wild-type	3635, 3636, 3637	HCD	3
	WT EThcD	NEK1 wild-type	3635, 3636, 3637	EThcD	3
Key Notes
• All positions given in NEK1 iso3 (human) coordinates (offset of −244 from the GFP–NEK1 construct position applied throughout).
• Only sites detected in all 3 replicates (3/3) are included. This threshold removes low-reproducibility entries including likely gas-phase phosphate migration artefacts (e.g. S155, adjacent to robustly detected T156).
• Where a phosphosite is detected exclusively via multiply-phosphorylated peptides, and the co-phosphorylated residue on the same peptide is already reported as the primary site, the secondary site is excluded from the table. Sites affected by this rule are identified in the Curation Note column of the WT HCD and WT EThcD sheets.
• Sites in D146A (kinase-dead) were phosphorylated independently of NEK1 kinase activity — these are constitutive or trans-phosphorylated sites.
• Sites in WT but absent from D146A are candidate NEK1 autophosphorylation sites. The three confirmed cell-based autophospho sites (S14, T156, S418) all follow this pattern.
• Peptides with ambiguous phospholocalisation across non-adjacent residues (multiple positions in Mascot output) are excluded. S987 (ITIQENEVSEDGVSSTVDQLSDIHIEPGTNDSQHSK) passes 3/3 but should be treated cautiously due to localisation uncertainty within this long peptide.
• Confidence threshold: For recombinant data, ptmRS localisation probabilities were not computed for most peptides. Mascot Site Analysis score (MD-score; Mascot PTM confidence) is therefore the primary localisation metric. Sites with Mascot conf ≥85% are high-confidence (✓ YES). Sites with Mascot conf <85% are retained but flagged with orange fill and a ⚠ LOW CONF curation note — these should be …
• Columns added: 'Mascot Ion Score (best-conf PSM)', 'Max ptmRS (%)', and 'Passes Threshold?' for all data sheets. Threshold logic: ptmRS ≥85% = ✓ YES; ptmRS blank + Mascot PTM Conf ≥85% = ✓ YES†; ptmRS <85% = ✗ NO; ptmRS blank + Mascot PTM Conf <85% = ✗ NO. For recombinant data, max ptmRS is taken across all three replicates; ion scores are from the singly phosphorylated PSM with the highest sit…

### Sheet: D146A HCD
NEK1 [D146A] HCD – Recombinant (3632–3634) — 3/3 replicates
Raw pos. (GFP–NEK1 construct)	Adj. pos. (iso3)	Residue	Representative Peptide	Max Mascot PTM Conf (%)	Replicates (of 3)	Detected In (all datasets)	In cell-based data?	In PSP?		Mascot Ion Score (best-conf PSM)	Max ptmRS (%)	Passes Threshold? (ptmRS ≥85% or Mascot ≥85%†)
603	359	S359	RKIsEEAAR	100	3/3	D146A HCD (3/3), D146A EThcD (3/3), WT HCD (3/3), WT EThcD (3/3)	—	—		53	100.0	✓ YES
936	692	S692	SSDVSPPLGQHETGGsPSK	60.02	3/3	D146A HCD (3/3), D146A EThcD (3/3), WT HCD (1/3), WT EThcD (3/3)	✓	✓ PSP	⚠ LOW CONF: Mascot conf 60.02% — below 85% threshold; flagged as exploratory. Constitutive/trans-phosphorylation site.	29	—	✗ NO
1070	826	S826	LGPNGsPR	100	3/3	D146A HCD (3/3), D146A EThcD (3/3), WT HCD (3/3), WT EThcD (3/3)	✓	✓ PSP		36	100.0	✓ YES
1078	834	S834	AWGKsPTDSVLK	95.43	3/3	D146A HCD (3/3), D146A EThcD (1/3), WT HCD (3/3), WT EThcD (3/3)	✓	✓ PSP		26	100.0	✓ YES
1109	865	S865	SEIsPEGEK	98.74	3/3	D146A HCD (3/3), D146A EThcD (3/3), WT HCD (3/3), WT EThcD (3/3)	✓	✓ PSP		23	100.0	✓ YES
1324	1080	S1080	TCsLPDLSK	99.59	3/3	D146A HCD (3/3), D146A EThcD (3/3), WT HCD (3/3), WT EThcD (3/3)	✓	✓ PSP		57	100.0	✓ YES
1398	1154	S1154	EQPGEEYsEEEESVLK	100	3/3	D146A HCD (3/3), D146A EThcD (3/3), WT HCD (3/3), WT EThcD (3/3)	✓	✓ PSP		83	100.0	✓ YES
Colour key:
■	Site detected in both cell-based data AND PhosphoSitePlus
■	Site detected in cell-based data only (not in PSP)
■	Site in PhosphoSitePlus only (not in cell-based data)
■	Site not in cell-based data or PSP (recombinant only)

### Sheet: D146A EThcD
NEK1 [D146A] EThcD – Recombinant (3632–3634) — 3/3 replicates
Raw pos. (GFP–NEK1 construct)	Adj. pos. (iso3)	Residue	Representative Peptide	Max Mascot PTM Conf (%)	Replicates (of 3)	Detected In (all datasets)	In cell-based data?	In PSP?	Mascot Ion Score (best-conf PSM)	Max ptmRS (%)	Passes Threshold? (ptmRS ≥85% or Mascot ≥85%†)
603	359	S359	RKIsEEAAR	100	3/3	D146A HCD (3/3), D146A EThcD (3/3), WT HCD (3/3), WT EThcD (3/3)	—	—	53	100.0	✓ YES
936	692	S692	SSDVSPPLGQHETGGsPSK	97.5	3/3	D146A HCD (3/3), D146A EThcD (3/3), WT HCD (1/3), WT EThcD (3/3)	✓	✓ PSP	85	98.1	✓ YES
1070	826	S826	LGPNGsPR	100	3/3	D146A HCD (3/3), D146A EThcD (3/3), WT HCD (3/3), WT EThcD (3/3)	✓	✓ PSP	36	100.0	✓ YES
1109	865	S865	SEIsPEGEK	98.84	3/3	D146A HCD (3/3), D146A EThcD (3/3), WT HCD (3/3), WT EThcD (3/3)	✓	✓ PSP	30	100.0	✓ YES
1324	1080	S1080	TCsLPDLSK	97.31	3/3	D146A HCD (3/3), D146A EThcD (3/3), WT HCD (3/3), WT EThcD (3/3)	✓	✓ PSP	53	100.0	✓ YES
1398	1154	S1154	EQPGEEYsEEEESVLK	99.46	3/3	D146A HCD (3/3), D146A EThcD (3/3), WT HCD (3/3), WT EThcD (3/3)	✓	✓ PSP	91	100.0	✓ YES
Colour key:
■	Site detected in both cell-based data AND PhosphoSitePlus
■	Site detected in cell-based data only (not in PSP)
■	Site in PhosphoSitePlus only (not in cell-based data)
■	Site not in cell-based data or PSP (recombinant only)

### Sheet: WT HCD
NEK1 wt HCD – Recombinant (3635–3637) — 3/3 replicates
Raw pos. (GFP–NEK1 construct)	Adj. pos. (iso3)	Residue	Representative Peptide	Max Mascot PTM Conf (%)	Replicates (of 3)	Detected In (all datasets)	In cell-based data?	In PSP?	Curation Note	Mascot Ion Score (best-conf PSM)	Max ptmRS (%)	Passes Threshold? (ptmRS ≥85% or Mascot ≥85%†)
258	14	S14	IGEGsFGK	100	3/3	WT HCD (3/3), WT EThcD (3/3)	✓	✓ PSP		47	100.0	✓ YES
400	156	T156	VLNStVELAR	89.83	3/3	WT HCD (3/3), WT EThcD (3/3)	✓	✓ PSP		63	100.0	✓ YES
451	207	S207	HAFEAGsMK	100	3/3	WT HCD (3/3), WT EThcD (2/3)	✓	✓ PSP	Detected exclusively via Met-oxidised (M+16) peptide (observed M/Z 537.2, charge 2+; unoxidised form expected at M/Z 529.2 not detected in any replicate). Localisation is unambiguous: Ser207 is the sole phosphorylatable residue in HAFEAGsMK. Phosphorylation confirmed by clean PSMs in cell-based data.	25	100.0	✓ YES
529	285	S285	FGsQPIPAK	100	3/3	WT HCD (3/3), WT EThcD (3/3)	✓	✓ PSP		37	100.0	✓ YES
539	295	S295	RPAsGQNSISVMPAQK	94.56	3/3	WT HCD (3/3), WT EThcD (3/3)	✓	—	Detected exclusively via Met-oxidised (M+16) peptide (observed M/Z 589.6, charge 3+; unoxidised form expected at M/Z 584.2 not detected in any replicate). Localisation confidence maintained: Met is at position 12 of the peptide, remote from the phosphorylated Ser at position 4; discriminating fragment ions are unaffected by Met oxidation. Phosphorylation confirmed by clean PSMs in cell-based data.	34	100.0	✓ YES
603	359	S359	KIsEEAAR	100	3/3	D146A HCD (3/3), D146A EThcD (3/3), WT HCD (3/3), WT EThcD (3/3)	—	—		42	100.0	✓ YES
662	418	S418	NVLSAGGsGEVK	99.77	3/3	WT HCD (3/3), WT EThcD (3/3)	✓	✓ PSP	S414 also detected 3/3 in raw data. Excluded: NVLsAGGSGEVK (singly) in 3635 & 3637; NVLsAGGsGEVK (doubly, co-phospho with S418) in 3636 & 3637. S418 is the primary reported site; S414 excluded per multi-phospho curation rule.	42	100.0	✓ YES
672	428	S428	APFLGsGGTIAPSSFSSR	99.99	3/3	WT HCD (3/3), WT EThcD (2/3)	✓	✓ PSP		109	100.0	✓ YES
687	443	Y443	GQyEHYHAIFDQMQQQR	82.22	3/3	WT HCD (3/3)	✓	✓ PSP	Detected exclusively via Met-oxidised (M+16) peptide (observed M/Z 759.0, charge 3+; unoxidised form expected at M/Z 753.6 not detected in any replicate). Localisation confidence maintained: Met is at position 13 of the peptide, remote from the phosphorylated Tyr at position 3; discriminating fragment ions are unaffected by Met oxidation. Phosphorylation confirmed by clean PSMs in cell-based data.	37	99.0	✓ YES
947	703	S703	SVIsVTSALK	99.57	3/3	WT HCD (3/3), WT EThcD (3/3)	✓	✓ PSP		59	100.0	✓ YES
980	736	S736	TNNAISsKR	50	3/3	WT HCD (3/3), WT EThcD (1/3)	✓	—	⚠ LOW CONF: Mascot conf 50.0% — below 85% threshold; flagged as exploratory. Candidate not currently annotated in PSP; single-rep confidence is low but passes 3/3 detection.	43	—	✗ NO
1070	826	S826	LGPNGsPR	100	3/3	D146A HCD (3/3), D146A EThcD (3/3), WT HCD (3/3), WT EThcD (3/3)	✓	✓ PSP		43	100.0	✓ YES
1078	834	S834	AWGKsPTDSVLK	96.25	3/3	D146A HCD (3/3), D146A EThcD (1/3), WT HCD (3/3), WT EThcD (3/3)	✓	✓ PSP		34	100.0	✓ YES
1082	838	S838	SPTDsVLK	97.05	3/3	WT HCD (3/3), WT EThcD (3/3)	✓	✓ PSP		37	100.0	✓ YES
1109	865	S865	SEIsPEGEK	99.92	3/3	D146A HCD (3/3), D146A EThcD (3/3), WT HCD (3/3), WT EThcD (3/3)	✓	✓ PSP		45	100.0	✓ YES
1120	876	T876	YKPLItGEKK	99.81	3/3	WT HCD (3/3), WT EThcD (3/3)	✓	✓ PSP		33	100.0	✓ YES
1129	885	S885	KVQCIsHEINPSAIVDSPVETK	99.84	3/3	WT HCD (3/3), WT EThcD (2/3)	✓	—		48	100.0	✓ YES
1153	909	S909	SPEFSEAsPQMSLK	99.93	3/3	D146A HCD (2/3), D146A EThcD (1/3), WT HCD (3/3), WT EThcD (3/3)	✓	✓ PSP		82	100.0	✓ YES
1231	987	S987	ITIQENEVSEDGVSSTVDQLsDIHIEPGTNDSQHSK	72.41	3/3	D146A HCD (1/3), D146A EThcD (2/3), WT HCD (3/3), WT EThcD (1/3)	—	—	⚠ LOW CONF: Mascot conf 72.41% — below 85% threshold; flagged as exploratory. Long peptide (38 aa) with localisation uncertainty.	39	100.0	✓ YES
1265	1021	S1021	VVHsEHLNLVPQVQSVQCSPEESFAFR	99.98	3/3*	WT HCD (3/3*), WT EThcD (3/3)	—	—	Singly-phospho VVHsEHLNLVPQVQSVQCSPEESFAFR detected in 3635 (99.98%) and 3636 (94.75%); 3637 detects exclusively via doubly-phospho VVHsEHLNLVPQVQSVQCsPEESFAFR [1264,1279]. Counted 3/3 under any-detection rule; 2/3 under strict singly-phospho criterion. See also WT EThcD. ptmRS 100.0% from 2/3 singly-phosphorylated replicates (3635, 3636); not computed in 3637 (doubly-phospho only).	48	100	✓ YES
1302	1058	S1058	NKNsLLIGLSTGLFDANNPK	100	3/3	WT HCD (3/3), WT EThcD (3/3)	✓	✓ PSP		117	100.0	✓ YES
1324	1080	S1080	TCsLPDLSK	98.11	3/3	D146A HCD (3/3), D146A EThcD (3/3), WT HCD (3/3), WT EThcD (3/3)	✓	✓ PSP	T1078 also detected 3/3 in raw data but exclusively via doubly-phospho MLRtCsLPDLSK [1321,1323]. No singly-phospho peptide for T1078 exists; excluded per multi-phospho curation rule. S1080 is the primary site.	50	100.0	✓ YES
1334	1090	T1090	LFRtLMDVPTVGDVR	99.74	3/3	WT HCD (3/3), WT EThcD (3/3)	✓	—		32	100.0	✓ YES
1398	1154	S1154	EQPGEEYsEEEESVLK	99.97	3/3	D146A HCD (3/3), D146A EThcD (3/3), WT HCD (3/3), WT EThcD (3/3)	✓	✓ PSP		66	100.0	✓ YES
* 3/3 denotes detection across all three replicates by any phospho form (singly or multiply phosphorylated). 3/3* indicates 3/3 by any form but <3/3 by singly-phosphorylated peptide alone.
Colour key:
■	Site detected in both cell-based data AND PhosphoSitePlus
■	Site detected in cell-based data only (not in PSP)
■	Site in PhosphoSitePlus only (not in cell-based data)
■
† S1021 (adj 1021) now included above with replicate note. S1036 (adj 1036) remains excluded: singly-phospho VVHSEHLNLVPQVQSVQCsPEESFAFR is 2/3 in both WT HCD and WT EThcD (absent in 3636 HCD singly; absent in 3636 EThcD singly).

### Sheet: WT EThcD
NEK1 wt EThcD – Recombinant (3635–3637) — 3/3 replicates
Raw pos. (GFP–NEK1 construct)	Adj. pos. (iso3)	Residue	Representative Peptide	Max Mascot PTM Conf (%)	Replicates (of 3)	Detected In (all datasets)	In cell-based data?	In PSP?	Curation Note	Mascot Ion Score (best-conf PSM)	Max ptmRS (%)	Passes Threshold? (ptmRS ≥85% or Mascot ≥85%†)
258	14	S14	IGEGsFGK	100	3/3	WT HCD (3/3), WT EThcD (3/3)	✓	✓ PSP		33	100.0	✓ YES
400	156	T156	VLNStVELAR	97.66	3/3	WT HCD (3/3), WT EThcD (3/3)	✓	✓ PSP		71	100.0	✓ YES
529	285	S285	FGsQPIPAK	100	3/3	WT HCD (3/3), WT EThcD (3/3)	✓	✓ PSP		27	100.0	✓ YES
539	295	S295	RPAsGQNSISVMPAQK	99.98	3/3	WT HCD (3/3), WT EThcD (3/3)	✓	—	Detected exclusively via Met-oxidised (M+16) peptide (observed M/Z 589.6, charge 3+; unoxidised form expected at M/Z 584.2 not detected in any replicate). Localisation confidence maintained: Met is at position 12 of the peptide, remote from the phosphorylated Ser at position 4; discriminating fragment ions are unaffected by Met oxidation. Phosphorylation confirmed by clean PSMs in cell-based data.	77	100.0	✓ YES
603	359	S359	KIsEEAAR	100	3/3	D146A HCD (3/3), D146A EThcD (3/3), WT HCD (3/3), WT EThcD (3/3)	—	—		30	100.0	✓ YES
662	418	S418	NVLSAGGsGEVK	99.99	3/3	WT HCD (3/3), WT EThcD (3/3)	✓	✓ PSP	S414 also detected 3/3 in raw data. Excluded: singly-phospho NVLsAGGSGEVK in 3635_EThcD & 3637_EThcD; doubly-phospho NVLsAGGsGEVK (co-phospho with S418) present in all 3 reps. S418 is the primary reported site; S414 excluded per multi-phospho curation rule.	69	100.0	✓ YES
936	692	S692	SSDVSPPLGQHETGGsPSK	97.68	3/3	D146A HCD (3/3), D146A EThcD (3/3), WT HCD (1/3), WT EThcD (3/3)	✓	✓ PSP		70	99.8	✓ YES
947	703	S703	SVIsVTSALK	98.57	3/3	WT HCD (3/3), WT EThcD (3/3)	✓	✓ PSP		54	100.0	✓ YES
1070	826	S826	LGPNGsPR	100	3/3	D146A HCD (3/3), D146A EThcD (3/3), WT HCD (3/3), WT EThcD (3/3)	✓	✓ PSP		37	100.0	✓ YES
1078	834	S834	AWGKsPTDSVLK	96.43	3/3	D146A HCD (3/3), D146A EThcD (1/3), WT HCD (3/3), WT EThcD (3/3)	✓	✓ PSP		45	100.0	✓ YES
1082	838	S838	SPTDsVLK	94.61	3/3	WT HCD (3/3), WT EThcD (3/3)	✓	✓ PSP		33	100.0	✓ YES
1109	865	S865	SEIsPEGEK	99.55	3/3	D146A HCD (3/3), D146A EThcD (3/3), WT HCD (3/3), WT EThcD (3/3)	✓	✓ PSP		36	100.0	✓ YES
1120	876	T876	YKPLItGEK	99.8	3/3	WT HCD (3/3), WT EThcD (3/3)	✓	✓ PSP		26	100.0	✓ YES
1153	909	S909	SPEFSEAsPQMSLK	99.99	3/3	D146A HCD (2/3), D146A EThcD (1/3), WT HCD (3/3), WT EThcD (3/3)	✓	✓ PSP		86	100.0	✓ YES
1265	1021	S1021	VVHsEHLNLVPQVQSVQCSPEESFAFR	99.99	3/3	WT HCD (3/3*), WT EThcD (3/3)	—	—	S1036 also co-detected on doubly-phospho VVHsEHLNLVPQVQSVQCsPEESFAFR [1264,1279] in all 3 reps. S1036 excluded: singly-phospho VVHSEHLNLVPQVQSVQCsPEESFAFR is only 2/3 singly in this dataset (absent in 3636_EThcD singly). S1021 is included here as primary site.	64	100.0	✓ YES
1302	1058	S1058	NKNsLLIGLSTGLFDANNPK	100	3/3	WT HCD (3/3), WT EThcD (3/3)	✓	✓ PSP		85	100.0	✓ YES
1324	1080	S1080	TCsLPDLSK	97.23	3/3	D146A HCD (3/3), D146A EThcD (3/3), WT HCD (3/3), WT EThcD (3/3)	✓	✓ PSP	T1078 also detected 3/3 in raw data but exclusively via doubly-phospho MLRtCsLPDLSK [1321,1323]. No singly-phospho peptide for T1078 exists; excluded per multi-phospho curation rule. S1080 is the primary site.	53	100.0	✓ YES
1334	1090	T1090	LFRtLMDVPTVGDVR	99.97	3/3	WT HCD (3/3), WT EThcD (3/3)	✓	—		46	100.0	✓ YES
1340	1096	T1096	TLMDVPtVGDVR	99.2	3/3	WT HCD (2/3), WT EThcD (3/3)	✓	—	Detected exclusively via Met-oxidised (M+16) peptide (observed M/Z 699.8, charge 2+; unoxidised form expected at M/Z 691.8 not detected in any replicate). Localisation confidence maintained: discriminating fragment ions distinguishing T1090 from T1096 are in the VPTVGDVR region, unaffected by Met oxidation. Phosphorylation confirmed by clean PSMs in cell-based data.	22	100.0	✓ YES
1398	1154	S1154	EQPGEEYsEEEESVLK	99.51	3/3	D146A HCD (3/3), D146A EThcD (3/3), WT HCD (3/3), WT EThcD (3/3)	✓	✓ PSP		89	100.0	✓ YES
Colour key:
■	Site detected in both cell-based data AND PhosphoSitePlus
■	Site detected in cell-based data only (not in PSP)
■	Site in PhosphoSitePlus only (not in cell-based data)
■	Site not in cell-based data or PSP (recombinant only)
† S428 (adj 428) is absent from this sheet: 3635_EThcD detects S428 only via doubly-phospho NVLSAGGsGEVKAPFLGsGGTIAPSSFSSR [661,671]; singly-phospho APFLGsGGTIAPSSFSSR present in 3636_EThcD and 3637_EThcD only → 2/3 singly → correctly excluded from this 3/3 sheet. Annotated as WT EThcD (2/3) in the WT HCD sheet Detected In column.

### Sheet: Common All 4 Datasets
Sites detected 3/3 in all four recombinant datasets
Raw pos. (GFP–NEK1 construct)	Adj. pos. (iso3)	Residue	Representative Peptide	D146A HCD Conf (%)	D146A HCD Reps	D146A EThcD Conf (%)	D146A EThcD Reps	WT HCD Conf (%)	WT HCD Reps	WT EThcD Conf (%)	WT EThcD Reps	In cell-based data?	In PSP?
603	359	S359	KIsEEAAR	100	3/3	100	3/3	100	3/3	100	3/3	—	—
1070	826	S826	LGPNGsPR	100	3/3	100	3/3	100	3/3	100	3/3	✓	✓
1109	865	S865	SEIsPEGEK	98.74	3/3	98.84	3/3	99.92	3/3	99.55	3/3	✓	✓
1324	1080	S1080	TCsLPDLSK	99.59	3/3	97.31	3/3	98.11	3/3	97.23	3/3	✓	✓
1398	1154	S1154	EQPGEEYsEEEESVLK	100	3/3	99.46	3/3	99.97	3/3	99.51	3/3	✓	✓

### Sheet: Summary
Dataset Summary — NEK1-C21 Recombinant Protein Phosphomapping (3/3 replicate threshold)
Dataset	Acquisition	Curated sites (3/3)*	In cell-based data	In PSP	In both	Recombinant only
NEK1 [D146A]	HCD	6	5	5	5	1
NEK1 [D146A]	EThcD	6	5	5	5	1
NEK1 wt	HCD	23	21	17	17	2
NEK1 wt	EThcD	20	18	15	15	2
* Low-confidence rows marked ✗ NO (e.g. pSer736 in WT HCD and pSer692 in D146A HCD) are listed in data sheets but excluded from summary totals.
Prioritised kinase-activity-associated candidate sites absent from recombinant kinase-dead (D146A) datasets:
Site	WT HCD reps	WT EThcD reps	In D146A HCD?	In D146A EThcD?
S14	3/3	3/3	No ✓	No ✓
T156	3/3	3/3	No ✓	No ✓
S418	3/3	3/3	No ✓	No ✓
T1090	3/3	3/3	No ✓	No ✓
T1096†	2/3	3/3	No ✓	No ✓
†T1096: detected in 3/3 WT EThcD replicates and 2/3 WT HCD replicates; absent from both D146A (kinase-dead) datasets.
Colour key (applies to all data sheets):
	Bright green — site in both cell-based data AND PhosphoSitePlus
	Yellow — site in cell-based data only (not in PSP)
	Pale green — site in PhosphoSitePlus only
	No fill — recombinant only (not in cell data or PSP)
