## Supplementary material for "NEK1 autophosphorylation is disrupted by amyotrophic lateral sclerosis-associated missense variants: activity biomarkers and structural insights": Table S4

### Sheet: Raw XIC Data
NEK1 Autophosphorylation — XIC Source Data
XIC peak areas extracted from Skyline (normalised to total ion current). All peak boundaries manually verified against Mascot-reported retention times. KD = kinase-dead NEK1 [D146A]; WT = wild-type NEK1.
Site	Peptide	Domain/region	PSP?	Not in PSP?	OE HCD WT area	OE HCD KD area	OE EThcD WT area	OE EThcD KD area	Stable HCD WT area	Stable HCD KD area	Stable EThcD WT area	Stable EThcD KD area
pS14	IGEGS[+80]FGK	N-lobe	Yes	No	1595700000	2682500	2058000000	4189800	42774000	4708200	11958000	1455200
pT156	VLNST[+80]VELAR	Activation loop	Yes	No	10326000000	10431000	13070000000	2587400	222940000	2621500	91429000	1434400
pS418	NVLSAGGS[+80]GEVK	Basic region	Yes	No	17026000000	142350000	21642000000	111110000	1095100000	559350	418390000	6881900
pS428	APFLGS[+80]GGTIAPSSFSSR	Coiled-coil	Yes	No	17910000000	27527000	30209000000	34793000	1353800000	5570100	625810000	6319900
pT876	YKPLIT[+80]GEK	Central/C-terminal	Yes	No	6725100000	15547000	9731500000	5682800	249580000	3460900	92821000	2076200
pS1058	NKNS[+80]LLIGLSTGLFDANNPK	Central/C-terminal	Yes	No	2469000000	12278000	5127800000	15987000	50687000	2626800	21354000	3853400
pT1090	LFRT[+80]LMDVPTVGDVR	Distal acidic	No	Yes	245170000	4250900	684480000	13491000	162060000	2027300	8239700	613770
pT1096	TLMDVPT[+80]VGDVR	Distal acidic	No	Yes	558820000	18409000	1555100000	18970000	38422000	941390	8298900	139230

### Sheet: Calculations
NEK1 Autophosphorylation — XIC Ratio Calculations
WT/KD ratio = WT XIC area ÷ KD XIC area (KD normalised to 1). Log2 fold-change = LOG2(WT/KD). All values calculated by formula from Raw XIC Data sheet. Highlighted cells (green) = sites not currently annotated in PhosphoSitePlus®.
Site	Domain	OE HCD		OE EThcD		Stable HCD		Stable EThcD		Min ratio	Max ratio
		WT/KD ratio	Log₂ FC	WT/KD ratio	Log₂ FC	WT/KD ratio	Log₂ FC	WT/KD ratio	Log₂ FC
pS14	N-lobe	594.856	9.2164	491.193	8.94015	9.085	3.18349	8.21743	3.03869	8.21743	594.856
pT156	Activation loop	989.934	9.95119	5051.4	12.3025	85.0429	6.41012	63.7402	5.99413	63.7402	5051.4
pS418	Basic region	119.607	6.90215	194.78	7.6057	1957.81	10.935	60.7957	5.9259	60.7957	1957.81
pS428	Coiled-coil	650.634	9.3457	868.249	9.76197	243.048	7.9251	99.0221	6.62968	99.0221	868.249
pT876	Central/C-terminal	432.566	8.75678	1712.45	10.7418	72.1142	6.17221	44.7072	5.48243	44.7072	1712.45
pS1058	Central/C-terminal	201.091	7.65171	320.748	8.3253	19.2961	4.27024	5.5416	2.4703	5.5416	320.748
pT1090	Distal acidic	57.6748	5.84987	50.736	5.66494	79.9388	6.32082	13.4247	3.74682	13.4247	79.9388
pT1096	Distal acidic	30.3558	4.9239	81.9768	6.35714	40.8141	5.351	59.6057	5.89738	30.3558	81.9768

### Sheet: Figure Data (log2)
Figure Source Data — Log2(WT/KD) values used in bar chart
These are the values plotted in the figure. KD normalised to 1. Log2(WT/KD ratio) shown. All values calculated from Calculations sheet. Green rows = sites not currently annotated in PhosphoSitePlus®.
Site	OE HCD Log₂(WT/KD)	OE EThcD Log₂(WT/KD)	Stable HCD Log₂(WT/KD)	Stable EThcD Log₂(WT/KD)	Domain/region
pS14	9.2164	8.94015	3.18349	3.03869	N-lobe
pT156	9.95119	12.3025	6.41012	5.99413	Activation loop
pS418	6.90215	7.6057	10.935	5.9259	Basic region
pS428	9.3457	9.76197	7.9251	6.62968	Coiled-coil
pT876	8.75678	10.7418	6.17221	5.48243	Central/C-terminal
pS1058	7.65171	8.3253	4.27024	2.4703	Central/C-terminal
pT1090	5.84987	5.66494	6.32082	3.74682	Distal acidic
pT1096	4.9239	6.35714	5.351	5.89738	Distal acidic

### Sheet: Methods Note
XIC Methods & Data Processing Notes
XIC extraction	XIC peak areas extracted from Skyline (MacCoss Lab). All peak boundaries manually verified against Mascot-reported retention times. Automatic peak selection was corrected where Skyline auto-picked an incorrect co-eluting species; retention times were anchored to the Mascot-identified peptide RT.
Normalisation	XIC peak areas normalised to total ion current (TIC) per run within Skyline prior to export. Raw data in 'Raw XIC Data' sheet reflects TIC-normalised values.
WT/KD ratio	Ratio = WT XIC area ÷ KD XIC area. KD normalised to 1. Values calculated by formula in 'Calculations' sheet. A ratio of 5× was used as the minimum threshold for reporting kinase-activity-dependent enrichment.
Log2 transformation	Log2(WT/KD ratio) used for figure display to accommodate the wide dynamic range (ratios range from 6× to 5,051× across all conditions). Calculated by formula LOG(ratio, 2) in 'Calculations' sheet.
Expression systems	OE = transient overexpression in U-2 OS NEK1 knockout cells (GFP-NEK1 plasmid). Stable = stable doxycycline-inducible expression (Flp-In T-REx system). KD = kinase-dead D146A mutant in the same expression context.
Fragmentation	HCD = higher energy collisional dissociation. EThcD = electron-transfer/HCD. Both fragmentation modes were used for each expression system, giving four independent measurements per site.
Sites not currently annotated in PhosphoSitePlus®	pT1090 and pT1096 (highlighted green) are not annotated in PhosphoSitePlus® (accessed May 2026) and represent candidate NEK1 activity-associated phosphosites. pT1096 is detected via the singly-phosphorylated peptide TLMDVPT[+80]VGDVR, independently of pT1090.
