## Supplementary material for "NEK1 autophosphorylation is disrupted by amyotrophic lateral sclerosis-associated missense variants: activity biomarkers and structural insights": Table S5

### Sheet: Index
Supplementary Reagents Tables – NEK1 autophosphorylation and ALS missense variants
Agarwal et al. – "NEK1 autophosphorylation is disrupted by ALS-associated missense variants" (Mehta Lab, MRC PPU, Dundee, UK)
Table	Sheet	Contents	# Entries	Notes
S5a	Plasmids – Mammalian	pcDNA5/FRT/TO GFP-NEK1 constructs: WT, KD, 9 ALS variants, 5 phosphosite mutants, empty vector	17 constructs	DU numbers relate to MRC PPU Reagents datasheet portal
S5b	Plasmids – CRISPR KO	Nickase guide plasmids (DU57081, DU57089) and parental vectors for NEK1 KO generation	4 plasmids	Includes guide sequences for reproducibility
S5c	Plasmids – Recombinant	pFBDMb baculovirus transfer vectors for Sf9 expression: NEK1 alone, NEK1/C21ORF2 WT & KD	3 constructs	GFP-RV3C tag; used for phosphosite mapping, SEC, mass photometry
S5d	Plasmids – Stable Lines	pOG44 Flp recombinase plasmid for Flp-In stable cell line generation	1 plasmid	Co-transfected 1:9 with pcDNA5/FRT/TO constructs
S5e	Antibodies	Custom phosphospecific antibodies (pSer14/DA166, pSer418/DA167, pThr156/DA365); total NEK1 sheep (SA354) and C21ORF2 sheep (DA066); commercial NEK1 (ProteinTech, rabbit) and GAPDH (Santa Cruz, mouse); secondary antibodies (LI-COR IRDye 800CW/680RD/680LT; HRP-conjugate)	14 antibodies	Phosphopeptide IDs, depletion peptides, and validation notes included; secondary antibodies included
S5f	Cell Lines	Parental Flp-In T-REx U-2 OS; NEK1 KO; 11 stable dox-inducible re-expression lines (WT, KD, 9 ALS variants)	13 lines	pThr156 functional phenotype summarised for each ALS variant line
S5g	Oligonucleotides	CRISPR guide oligos (sense/antisense); amplicon-NGS forward and reverse primers for NEK1 KO validation	4 oligonucleotides	Guide sequences and full primer sequences including Illumina adapter overhangs included

### Sheet: Plasmids – Mammalian
Table S5a – Mammalian Expression Constructs (pcDNA5/FRT/TO)
Plasmid name	DU number	Backbone	Insert / mutation	Tag	Use in study	Notes
Full-length NEK1 constructs – wild-type, kinase-dead and ALS missense variants
FL GFP-NEK1 (WT)	DU58446	pcDNA5/FRT/TO	NEK1 iso3 (MANE Select, 1,286 aa)	N-terminal GFP	Transient overexpression; stable Flp-In cell line	Reference wild-type construct
GFP-NEK1 D146A (KD)	DU80306	pcDNA5/FRT/TO	NEK1 iso3 D146A (DFG motif, kinase-dead)	N-terminal GFP	Transient overexpression; stable Flp-In cell line	Kinase-dead negative control; abolishes Mg²⁺-dependent ATP positioning
GFP-NEK1 V223M	DU78821	pcDNA5/FRT/TO	NEK1 iso3 V223M (ALS variant)	N-terminal GFP	Stable Flp-In cell line	ALS-associated missense variant; kinase domain
GFP-NEK1 R232C	DU80310	pcDNA5/FRT/TO	NEK1 iso3 R232C (ALS variant)	N-terminal GFP	Stable Flp-In cell line	ALS-associated missense variant; kinase domain
GFP-NEK1 R232H	DU78823	pcDNA5/FRT/TO	NEK1 iso3 R232H (ALS variant)	N-terminal GFP	Stable Flp-In cell line	ALS-associated missense variant; kinase domain
GFP-NEK1 R261C	DU78820	pcDNA5/FRT/TO	NEK1 iso3 R261C (ALS variant)	N-terminal GFP	Stable Flp-In cell line	ALS-associated missense variant; kinase domain
GFP-NEK1 R261H	DU80305	pcDNA5/FRT/TO	NEK1 iso3 R261H (ALS variant)	N-terminal GFP	Stable Flp-In cell line	ALS-associated missense variant; kinase domain
GFP-NEK1 A313T	DU78818	pcDNA5/FRT/TO	NEK1 iso3 A313T (ALS variant)	N-terminal GFP	Stable Flp-In cell line	ALS-associated missense variant; basic region
GFP-NEK1 R440Q	DU80319	pcDNA5/FRT/TO	NEK1 iso3 R440Q (ALS variant)	N-terminal GFP	Stable Flp-In cell line	ALS-associated missense variant; within/between predicted coiled-coil regions
GFP-NEK1 K648E	DU78819	pcDNA5/FRT/TO	NEK1 iso3 K648E (ALS variant)	N-terminal GFP	Stable Flp-In cell line	ALS variant nominally associated with decreased ALS risk in analysed cohort; within/between predicted coiled-coil regions
GFP-NEK1 R721Q	DU78822	pcDNA5/FRT/TO	NEK1 iso3 R721Q (ALS variant)	N-terminal GFP	Stable Flp-In cell line	ALS-associated missense variant; within/between predicted coiled-coil regions
Phosphosite mutants – alanine substitutions for autophosphorylation site validation
GFP-NEK1 S14A	DU79543	pcDNA5/FRT/TO	NEK1 iso3 S14A	N-terminal GFP	Transient overexpression	Validates pSer14 antibody; kinase-domain N-lobe
GFP-NEK1 S155A	DU79525	pcDNA5/FRT/TO	NEK1 iso3 S155A	N-terminal GFP	Transient overexpression	Adjacent-residue control for pThr156 site assignment
GFP-NEK1 T156A	DU79529	pcDNA5/FRT/TO	NEK1 iso3 T156A	N-terminal GFP	Transient overexpression	Validates pThr156 antibody; activation-loop mutant
GFP-NEK1 S155A/T156A	DU79526	pcDNA5/FRT/TO	NEK1 iso3 S155A T156A (double mutant)	N-terminal GFP	Transient overexpression	Double mutant; tests regulatory coupling between the activation-loop Ser155/Thr156 region and pSer14 autophosphorylation
GFP-NEK1 S418A	DU79542	pcDNA5/FRT/TO	NEK1 iso3 S418A	N-terminal GFP	Transient overexpression	Validates pSer418 antibody; basic region
Control vector
GFP Empty Vector	DU41455	pcDNA5/FRT/TO	No insert (GFP only)	N-terminal GFP	Negative control	GFP-only empty vector control
All constructs encode human NEK1 isoform 3 (UniProt Q96PY6-3; MANE Select transcript NM_001199397.3; 1,286 aa). Plasmids propagated in NEB Stable competent cells at 30°C. Whole-plasmid sequencing by Plasmidsaurus (Oxford Nanopore). Sequence data deposited at Zenodo [DOI: XXX]. DU number datasheets: https://mrcppureagents.dundee.ac.uk/

### Sheet: Plasmids – CRISPR KO
Table S5b – CRISPR/Cas9 Nickase Plasmids for NEK1 Knockout Generation
Plasmid name / clone	Identifier	Parental vector	Insert / guide sequence	Purpose	Source / supplier	Notes
Guide constructs (cloned)
pBABED P U6 – NEK1 nickase sense guide	DU57081	pBABED P U6 / DU48788	Sense guide: 5'-(g)TATGTTAGACTACAGAAGAT-3'	Delivers nickase sense guide; targets exon 3 close to ATG	MRC PPU Reagents, University of Dundee	Cloned into BbsI-digested pBABED P U6; 'g' added to optimise U6 promoter expression
pX335 – NEK1 nickase antisense guide	DU57089	pX335 / Addgene #42335	Antisense guide: 5'-(g)TCTCCATGATTCTTTTTCTA-3'	Delivers D10A Cas9 nickase + antisense guide; paired nickase design	MRC PPU Reagents, University of Dundee	Cloned into BbsI-digested pX335; 'g' added for U6 expression
Parental / destination vectors
pBABED P U6 (parental)	DU48788	pBABED P U6	No guide insert	Destination vector for sense guide cloning	MRC PPU Reagents, University of Dundee	BbsI-digested for guide cloning
pX335 (parental)	Addgene #42335	pX335	No guide insert	Destination vector for antisense guide + encodes SpCas9 D10A nickase	Addgene (Zhang lab)	D10A nickase; used per Cong et al. (2013)
Note: Paired D10A nickase design targets NEK1 exon 3 (first coding exon common to all protein-coding isoforms), with cleavage near the ATG start codon to maximise isoform coverage. Biallelic KO confirmed by amplicon-based NGS (MiSeq, Genewiz Amplicon-EZ service).

### Sheet: Plasmids – Recombinant
Table S5c – Baculovirus Transfer Vectors for Recombinant Protein Expression (Sf9 cells)
Plasmid name	DU number	Backbone	Insert / construct	Tag	Use in study	Notes
NEK1 single-protein constructs
pFBDMb GFP-RV3C-NEK1	DU79459	pFBDMb	Full-length human NEK1 iso3 (WT)	GFP-RV3C (N-terminal; cleavable)	Recombinant NEK1 protein expression; phosphosite mapping	GFP removed by His-SUMO-GFP-RV3C protease cleavage after purification
NEK1–C21ORF2 co-expression constructs
pFBDMb GFP-RV3C-NEK1 / C21ORF2	DU79475	pFBDMb	Full-length NEK1 iso3 (WT) co-expressed with C21ORF2	GFP-RV3C on NEK1 (N-terminal; cleavable)	Recombinant WT NEK1–C21ORF2 complex; phosphosite mapping; SEC; mass photometry	C21ORF2 co-expression improves NEK1 yield and stability
pFBDMb GFP-RV3C-NEK1[D146A] / C21ORF2	DU79595	pFBDMb	NEK1 iso3 D146A (kinase-dead) co-expressed with C21ORF2	GFP-RV3C on NEK1 (N-terminal; cleavable)	Recombinant kinase-dead NEK1–C21ORF2 complex; control for autophosphorylation mapping	Kinase-dead control for recombinant phosphosite dataset; distinguishes auto- from trans-phosphorylation
Note: All constructs cloned into pFBDMb baculovirus transfer vector and transformed into DH10Bac cells. Bacmid DNA transfected into Sf9 cells (Sf-900 II SFM medium). Protein purified by anti-GFP Sepharose affinity chromatography; GFP tag removed by on-resin RV3C cleavage. His-SUMO-GFP-RV3C protease removed by Ni-Sepharose.

### Sheet: Plasmids – Stable Lines
Table S5d – Plasmids for Stable Flp-In Cell Line Generation
Plasmid name	Catalogue / identifier	Purpose	Source / supplier	Notes
pOG44 Flp recombinase plasmid	Invitrogen #V600520	Expresses Flp recombinase to mediate site-specific recombination at FRT site; co-transfected with pcDNA5/FRT/TO constructs at 1:9 ratio (pcDNA5:pOG44)	Thermo Fisher Scientific / Invitrogen	Part of Flp-In T-REx Core Kit (K650001); successful Flp-In recombination confirmed by acquisition of Zeocin sensitivity / loss of Zeocin resistance
Stable integration confirmed by acquisition of hygromycin resistance, maintenance of blasticidin resistance, acquisition of Zeocin sensitivity / loss of Zeocin resistance, and doxycycline-inducible transgene expression. NEK1 KO Flp-In T-REx U-2 OS cells co-transfected with pcDNA5/FRT/TO GFP-NEK1 constructs (Table S5a) + pOG44 (1:9 ratio) using PEI.

### Sheet: Antibodies
Table S5e – Antibodies
Target / antibody name	Identifier	Host species / clonality	Antigen (phosphopeptide ID & sequence)	Non-phospho depletion peptide	Supplier / source	Catalogue number	Application	Working conc. / dilution	Pre-incubation / special handling	Validation / comments
Custom phosphospecific antibodies – generated in-house (MRC PPU Reagents & Services, University of Dundee)
NEK1 phospho-Ser14	DA166	Sheep polyclonal	EP6255; C-Ahx-QKIGEGS*FGKAILVK-amide (MW 1,870 g/mol)	EP6257; C-Ahx-QKIGEGSFGKAILVK-amide (MW 1,790 g/mol)	MRC PPU Reagents & Services	N/A (in-house)	Dot blot; WB (after IP)	1 µg/ml	Pre-incubate with non-phospho peptide EP6257 at 10 µg/ml for 60 min at 4°C before membrane incubation	Detectable only after IP, not in whole-cell lysate input; consistent with low stoichiometry at this site
NEK1 phospho-Ser418	DA167	Sheep polyclonal	EP6259; ac-NVLSAGGS*GEVKA-Ahx-C (MW 1,527 g/mol)	EP6260; C-Ahx-NVLSAGGSGEVKA (MW 1,405 g/mol)	MRC PPU Reagents & Services	N/A (in-house)	Dot blot; WB	1 µg/ml	Pre-incubate with non-phospho peptide EP6260 at 10 µg/ml for 60 min at 4°C before membrane incubation	Phosphospecificity confirmed by dot blot (no signal vs non-phospho peptide) and by absence of signal in S418A and kinase-dead NEK1
NEK1 phospho-Thr156	DA365	Sheep polyclonal	EP6570; IARVLNST*VELARTC (MW 1,725 g/mol)	EP6571; IARVLNSTVELARTC (MW 1,646 g/mol)	MRC PPU Reagents & Services	N/A (in-house)	Dot blot; WB	0.5 µg/ml	Pre-incubate with non-phospho peptide EP6571 at 10 µg/ml for 60 min at 4°C before membrane incubation	Tandem depletion purification applied; activation-loop site; primary readout of NEK1 activation-loop autophosphorylation in ALS variant experiments. SuperSignal West Atto substrate + HRP secondary (1:250,000) used for stable-line ALS variant immunoblots
Custom total-protein antibodies – previously generated (MRC PPU Reagents & Services, University of Dundee)
NEK1 total	SA354 (3rd bleed)	Sheep polyclonal	Total NEK1 (antigen details in Gregorczyk et al. 2023)	N/A	MRC PPU Reagents & Services	N/A (in-house)	WB	0.2 µg/ml	None	Total NEK1 loading control; previously characterised in Gregorczyk et al. (2023)
C21ORF2 total	DA066 (2nd bleed)	Sheep polyclonal	Total C21ORF2 (antigen details in Gregorczyk et al. 2023)	N/A	MRC PPU Reagents & Services	N/A (in-house)	WB; co-IP	0.5 µg/ml	None	NEK1 binding partner; used to assess NEK1–C21ORF2 co-immunoprecipitation and NEK1-dependent C21ORF2 mobility shift; previously characterised in Gregorczyk et al. (2023)
Commercial primary antibodies
NEK1 total	–	Rabbit polyclonal	N/A	N/A	ProteinTech	27146-1-AP	WB	1:2,000	None	Commercial total NEK1 antibody
GAPDH	–	Mouse monoclonal	N/A	N/A	Santa Cruz Biotechnology	sc-32233	WB	1:5,000	None	Loading control
Secondary antibodies
IRDye 800CW Goat anti-Rabbit IgG	RRID:AB_621843	Goat (polyclonal, H+L)	N/A	N/A	LI-COR Biosciences	926-32211	WB	1:20,000	None	Fluorescent secondary (800 nm channel); two-colour Li-COR Odyssey detection
IRDye 680RD Goat anti-Mouse IgG	RRID:AB_10956588	Goat (polyclonal, H+L)	N/A	N/A	LI-COR Biosciences	926-68070	WB	1:20,000	None	Fluorescent secondary (700 nm channel); two-colour Li-COR Odyssey detection
IRDye 800CW Donkey anti-Rabbit IgG	RRID:AB_621848	Donkey (polyclonal, H+L)	N/A	N/A	LI-COR Biosciences	926-32213	WB	1:20,000	None	Fluorescent secondary (800 nm channel); two-colour Li-COR Odyssey detection
IRDye 680LT Donkey anti-Mouse IgG	RRID:AB_10715072	Donkey (polyclonal, H+L)	N/A	N/A	LI-COR Biosciences	926-68022	WB	1:20,000	None	Fluorescent secondary (700 nm channel); two-colour Li-COR Odyssey detection
IRDye 680LT Donkey anti-Goat IgG	RRID:AB_10706168	Donkey (polyclonal, H+L)	N/A	N/A	LI-COR Biosciences	926-68024	WB	1:20,000	None	Anti-goat IgG, cross-reactive with sheep; used to detect sheep primary antibodies (700 nm/red channel)
IRDye 800CW Donkey anti-Goat IgG	–	Donkey (highly cross-adsorbed H+L)	N/A	N/A	LI-COR Biosciences	926-32214	Dot blot; WB	1:20,000	None	Anti-goat IgG, cross-reactive with sheep; used to detect sheep primary antibodies (800 nm/green channel); cited in dot blot Methods
HRP-conjugated secondary (anti-sheep)	–	Rabbit polyclonal	N/A	N/A	Fisher Scientific	31480	WB	1:250,000	None	Used with DA365 pThr156 antibody and SuperSignal West Atto substrate for stable-line ALS variant immunoblots
All custom sheep polyclonal antibodies raised against peptide antigens synthesised by Peptides & Elephants GmbH; stored at −20°C in 1× PBS at ≥0.1 mg/ml. Phosphospecific antibodies were pre-incubated, where indicated, with the corresponding non-phosphorylated peptide at 10 µg/ml for 60 min at 4°C before membrane incubation.

### Sheet: Cell Lines
Table S5f – Cell Lines
Cell line name	Parental line	Genetic modification	Routine culture / selection	Validation method	Plasmid(s) used	Expression system	Notes
Parental line
U-2 OS Flp-In T-REx	U-2 OS (ATCC HTB-96)	Stably integrated single FRT site + Tet repressor (TetR); doxycycline-inducible CMV/TetO2 promoter	Blasticidin S ± Zeocin, where applicable, according to parental Flp-In T-REx maintenance protocol; not used for NEK1 knockout or stable GFP-NEK1 re-expression routine culture	Validated by Fulcher et al. (2018)	Flp-In T-REx Core Kit (Thermo Fisher Scientific, K650001)	Flp-In T-REx	Generated by Fulcher et al. (2018); osteosarcoma-derived human cell line; background for all subsequent modifications
NEK1 knockout line
U-2 OS Flp-In T-REx NEK1 KO	U-2 OS Flp-In T-REx	Biallelic frameshift KO of NEK1 exon 3; allele 1: 5 bp insertion; allele 2: frameshift abolishing start codon	Complete medium without antibiotic selection (no hygromycin; the NEK1 KO line does not carry a hygromycin-selectable integrated transgene)	Amplicon-based NGS (MiSeq; Genewiz Amplicon-EZ); immunoblot confirming complete loss of NEK1 protein	DU57081 (sense guide); DU57089 (antisense guide / D10A nickase)	CRISPR/Cas9 D10A nickase (paired guide)	Clean isogenic background for all re-expression and phosphosite mapping experiments
Stable doxycycline-inducible NEK1 re-expression lines (Flp-In T-REx, single FRT integration)
NEK1 KO + stable GFP-NEK1 WT	U-2 OS Flp-In T-REx NEK1 KO	Single-copy FRT-integrated GFP-NEK1 WT; doxycycline-inducible	Hygromycin B Gold (50 µg/ml) to maintain selection for the integrated Flp-In transgene	Acquisition of Zeocin sensitivity / loss of Zeocin resistance; doxycycline-inducible GFP-NEK1 expression; immunoblot	DU58446 (GFP-NEK1 WT) + pOG44 (Invitrogen #V600520)	Flp-In T-REx (stable, isogenic, single-copy)	Reference line for autophosphorylation readouts; used for stable-expression LC-MS/MS datasets
NEK1 KO + stable GFP-NEK1 D146A (KD)	U-2 OS Flp-In T-REx NEK1 KO	Single-copy FRT-integrated GFP-NEK1 D146A (kinase-dead); doxycycline-inducible	Hygromycin B Gold (50 µg/ml)	Acquisition of Zeocin sensitivity / loss of Zeocin resistance; doxycycline-inducible expression; immunoblot	DU80306 (GFP-NEK1 KD) + pOG44	Flp-In T-REx (stable, isogenic, single-copy)	Kinase-dead control for stable-expression phosphosite mapping; processed in parallel with WT throughout
NEK1 KO + stable GFP-NEK1 V223M	U-2 OS Flp-In T-REx NEK1 KO	Single-copy FRT-integrated GFP-NEK1 V223M; doxycycline-inducible	Hygromycin B Gold (50 µg/ml)	Acquisition of Zeocin sensitivity / loss of Zeocin resistance; doxycycline-inducible expression	DU78821 + pOG44	Flp-In T-REx	ALS variant; kinase domain; pThr156 trend: consistent reduction, not significant at N = 3 (mean 0.534)
NEK1 KO + stable GFP-NEK1 R232C	U-2 OS Flp-In T-REx NEK1 KO	Single-copy FRT-integrated GFP-NEK1 R232C; doxycycline-inducible	Hygromycin B Gold (50 µg/ml)	Acquisition of Zeocin sensitivity / loss of Zeocin resistance; doxycycline-inducible expression	DU80310 + pOG44	Flp-In T-REx	ALS variant; kinase domain; significantly reduced pThr156 (mean 0.474 vs WT, p = 0.0395)
NEK1 KO + stable GFP-NEK1 R232H	U-2 OS Flp-In T-REx NEK1 KO	Single-copy FRT-integrated GFP-NEK1 R232H; doxycycline-inducible	Hygromycin B Gold (50 µg/ml)	Acquisition of Zeocin sensitivity / loss of Zeocin resistance; doxycycline-inducible expression	DU78823 + pOG44	Flp-In T-REx	ALS variant; kinase domain; significantly increased pThr156 (mean 1.331, p = 0.0218)
NEK1 KO + stable GFP-NEK1 R261C	U-2 OS Flp-In T-REx NEK1 KO	Single-copy FRT-integrated GFP-NEK1 R261C; doxycycline-inducible	Hygromycin B Gold (50 µg/ml)	Acquisition of Zeocin sensitivity / loss of Zeocin resistance; doxycycline-inducible expression	DU78820 + pOG44	Flp-In T-REx	ALS variant; kinase domain; strongest pThr156 reduction among tested variants (mean 0.369 vs WT, p = 0.0027)
NEK1 KO + stable GFP-NEK1 R261H	U-2 OS Flp-In T-REx NEK1 KO	Single-copy FRT-integrated GFP-NEK1 R261H; doxycycline-inducible	Hygromycin B Gold (50 µg/ml)	Acquisition of Zeocin sensitivity / loss of Zeocin resistance; doxycycline-inducible expression	DU80305 + pOG44	Flp-In T-REx	ALS variant; kinase domain; no significant effect on pThr156
NEK1 KO + stable GFP-NEK1 A313T	U-2 OS Flp-In T-REx NEK1 KO	Single-copy FRT-integrated GFP-NEK1 A313T; doxycycline-inducible	Hygromycin B Gold (50 µg/ml)	Acquisition of Zeocin sensitivity / loss of Zeocin resistance; doxycycline-inducible expression	DU78818 + pOG44	Flp-In T-REx	ALS variant; basic region; significantly impairs pThr156 (mean 0.501, p = 0.0364)
NEK1 KO + stable GFP-NEK1 R440Q	U-2 OS Flp-In T-REx NEK1 KO	Single-copy FRT-integrated GFP-NEK1 R440Q; doxycycline-inducible	Hygromycin B Gold (50 µg/ml)	Acquisition of Zeocin sensitivity / loss of Zeocin resistance; doxycycline-inducible expression	DU80319 + pOG44	Flp-In T-REx	ALS variant; within/between predicted coiled-coil regions; pThr156 trend: reduction, not significant at N = 3 (mean 0.713)
NEK1 KO + stable GFP-NEK1 K648E	U-2 OS Flp-In T-REx NEK1 KO	Single-copy FRT-integrated GFP-NEK1 K648E; doxycycline-inducible	Hygromycin B Gold (50 µg/ml)	Acquisition of Zeocin sensitivity / loss of Zeocin resistance; doxycycline-inducible expression	DU78819 + pOG44	Flp-In T-REx	ALS variant nominally associated with decreased ALS risk in analysed cohort; within/between predicted coiled-coil regions; no significant effect on pThr156
NEK1 KO + stable GFP-NEK1 R721Q	U-2 OS Flp-In T-REx NEK1 KO	Single-copy FRT-integrated GFP-NEK1 R721Q; doxycycline-inducible	Hygromycin B Gold (50 µg/ml)	Acquisition of Zeocin sensitivity / loss of Zeocin resistance; doxycycline-inducible expression	DU78822 + pOG44	Flp-In T-REx	ALS variant; within/between predicted coiled-coil regions; pThr156 trend: reduction, not significant at N = 3 (mean 0.529)
All lines maintained at 37°C / 5% CO₂ in high-glucose DMEM (Sigma-Aldrich #D5671) supplemented with 10% (v/v) FBS, 2 mM L-glutamine, 1× MEM non-essential amino acids, 1 mM sodium pyruvate, penicillin (100 U/ml) and streptomycin (100 µg/ml). NEK1 KO background line maintained without antibiotic selection. Stable re-expression lines additionally supplemented with Hygromycin B Gold (50 µg/ml) to mai…

### Sheet: Oligonucleotides
Table S5g – Oligonucleotides and PCR Primers
Name / description	Sequence (5′→3′)	Length (nt)	Purpose	Target / amplicon	Notes
CRISPR/Cas9 guide oligonucleotides – NEK1 knockout
NEK1 nickase sense guide oligo	(g)TATGTTAGACTACAGAAGAT	20 nt protospacer (+ 1 added 5′ g for U6 expression)	Sense nickase guide; cloned into pBABED P U6 (DU48788) to generate DU57081	NEK1 exon 3 (ENSG00000137601); close to ATG start codon	g' added to maximise U6 promoter expression; targets first coding exon shared by all NEK1 protein-coding isoforms. Sequence listed is the protospacer only; full ordered cloning oligos included BbsI-compatible overhangs per Zhang method (Cong et al. 2013).
NEK1 nickase antisense guide oligo	(g)TCTCCATGATTCTTTTTCTA	20 nt protospacer (+ 1 added 5′ g for U6 expression)	Antisense nickase guide; cloned into BbsI-digested pX335 (Addgene #42335) to generate DU57089	NEK1 exon 3; paired with sense guide for D10A nickase strategy	g' added to maximise U6 expression; paired design minimises off-target editing. Sequence listed is the protospacer only; full ordered cloning oligos included BbsI-compatible overhangs per Zhang method (Cong et al. 2013).
Amplicon-based NGS primers – NEK1 KO validation (MiSeq)
NEK1 KO amplicon forward primer	ACACTCTTTCCCTACACGACGCTCTTCCGATCTCCATACATTAAGTATATGCAGTATTTGGCTTTCC	67	PCR amplification of NEK1 CRISPR target locus for MiSeq amplicon sequencing	NEK1 exon 3 target region; expected WT amplicon 481 bp	5′ Illumina adapter sequence (ACACTCTTTCCCTACACGACGCTCTTCCGATCT) + NEK1-specific sequence; submitted to Genewiz (Azenta) Amplicon-EZ service
NEK1 KO amplicon reverse primer	GACTGGAGTTCAGACGTGTGCTCTTCCGATCTGCTCTATTGTAACTAAACCATTACTCATGAAACC	66	PCR amplification of NEK1 CRISPR target locus for MiSeq amplicon sequencing	NEK1 exon 3 target region; expected WT amplicon 481 bp	5′ Illumina adapter sequence (GACTGGAGTTCAGACGTGTGCTCTTCCGATCT) + NEK1-specific sequence
Amplicon-EZ sequencing performed by Genewiz (Azenta Life Sciences). PCR performed using Platinum SuperFi II PCR Master Mix (Thermo Fisher Scientific #12368010). PCR products cleaned with Agencourt AMPure XP beads (Beckman Coulter #A63880) at 0.8:1 ratio. Biallelic KO confirmed by presence of frameshift-inducing indels on both alleles. Sequencing data deposited at Zenodo [DOI: XXX].
