## Supplementary material for "NEK1 autophosphorylation is disrupted by amyotrophic lateral sclerosis-associated missense variants: activity biomarkers and structural insights": Table S6

### Sheet: NEK1_sv_full
CHROM	POS	ID	REF	ALT	HGVSc	HGVSp	domain	pass_callrate	caseMAF	ctrlMAF	OR	ORCIlower	ORCIupper	P
chr4	169424668	rs199947197	G	C	c.3107C>G	p.Ser1036*		TRUE	0.00160244	0.00027949	7.01663	4.50648	10.9468	2.22045e-16
chr4	169585374	rs200161705	C	T	c.782G>A	p.Arg261His	Kinase-like_dom_sf	TRUE	0.00662756	0.00313293	2.01382	1.67659	2.40891	5.66436e-13
chr4	169580841	.	C	G	c.868+1G>C			FALSE	0.000304762	2.48045e-05	13.781	4.08408	57.4886	2.36461e-05
chr4	169507058	rs760878322	TTC	T	c.1984_1985delGA	p.Glu662fs	Low complexity region	TRUE	0.000152335	0	68.0566	7.19425	9040.42	6.17378e-05
chr4	169477303	rs34099167	T	C	c.2255A>G	p.Glu752Gly	Coiled-coil	FALSE	0.108324	0.11122	0.935097	0.894578	0.97714	0.00273437
chr4	169463396	rs751948691	C	T	c.2435-1G>A			TRUE	0.000114802	0	33.3654	2.94352	4587.92	0.00325688
chr4	169576959	rs755733041	TG	T	c.988delC	p.His330fs		TRUE	0.000114408	0	28.7859	2.76858	3878.75	0.00343988
chr4	169588719	rs202115635	G	A	c.481C>T	p.Arg161*	Prot_kinase_dom;Kinase-like_dom_sf	FALSE	0.000228484	5.68209e-05	5.23476	1.73953	15.3595	0.0042585
chr4	169602007	.	C	T	c.214+1G>A		Prot_kinase_dom;Kinase-like_dom_sf	TRUE	0.000152474	2.16441e-05	8.07495	1.90034	37.0047	0.00576967
chr4	169562137	rs765591688	C	G	c.1080G>C	p.Glu360Asp		FALSE	0.000190563	2.37673e-05	7.28629	1.75723	34.0278	0.00669031
chr4	169589477	.	C	T	c.434G>A	p.Gly145Glu	Prot_kinase_dom;Kinase-like_dom_sf	FALSE	7.61905e-05	0	32.9271	2.52753	4614.47	0.00706394
chr4	169507793	.	C	T	c.1834-1G>A			TRUE	7.64468e-05	0	28.1065	2.27104	3884.65	0.00873556
chr4	169590743	rs387906890	G	A	c.379C>T	p.Arg127*	Prot_kinase_dom;Ser/Thr_kinase_AS;Kinase-like_dom_sf	TRUE	0.00019052	1.4587e-05	6.90148	1.59655	39.6732	0.0096926
chr4	169585462	rs762504963	G	A	c.694C>T	p.Arg232Cys	Prot_kinase_dom;Kinase-like_dom_sf	TRUE	7.62311e-05	0	24.5132	1.99153	3382.49	0.0117254
chr4	169585461	rs772747361	C	T	c.695G>A	p.Arg232His	Prot_kinase_dom;Kinase-like_dom_sf	TRUE	7.6266e-05	0	26.0857	1.64347	3777.44	0.0198741
chr4	169477475	rs370106222	CG	TG	c.2162G>A	p.Arg721Gln		TRUE	8.25696e-05	7.1804e-06	10.3921	1.37516	114.001	0.0249671
chr4	169588724	.	A	G	c.476T>C	p.Leu159Pro	Prot_kinase_dom;Kinase-like_dom_sf	FALSE	7.61383e-05	0	25.9904	1.48776	3793.15	0.0250724
chr4	169433612	rs752878896	CTTTG	C	c.2814_2817delCAAA	p.Asn938fs		TRUE	0.000152439	3.58449e-05	4.40431	1.1492	16.0244	0.0318504
chr4	169585489	.	C	T	c.667G>A	p.Val223Met	Prot_kinase_dom;Kinase-like_dom_sf	TRUE	7.62544e-05	7.16661e-06	9.22139	1.19949	102.248	0.0338815
chr4	169585375	rs191859401	G	A	c.781C>T	p.Arg261Cys	Kinase-like_dom_sf	TRUE	0.000114225	7.16815e-06	7.71579	1.1308	86.3319	0.0370178
chr4	169537826	rs371575563	G	A	c.1648C>T	p.Arg550*	Coiled-coil	TRUE	7.68285e-05	7.16836e-06	8.86372	1.14036	99.1489	0.0378397
chr4	169507102	rs371562840	T	C	c.1942A>G	p.Lys648Glu	Coiled-coil	TRUE	3.82e-05	0.000150615	0.236276	0.0259025	0.948335	0.0404642
chr4	169556043	rs368702419	C	T	c.1319G>A	p.Arg440Gln		TRUE	7.66284e-05	7.16908e-06	8.85753	1.10498	100.822	0.040579
chr4	169577011	rs775516158	C	T	c.937G>A	p.Ala313Thr		TRUE	0.000152369	1.43402e-05	5.27056	1.06846	32.1833	0.0413601
chr4	169577080	rs794727032	C	A	c.869-1G>T			TRUE	7.61731e-05	1.43349e-05	6.34849	0.96649	41.7054	0.0538309
chr4	169479432	rs201175678	C	T	c.2110G>A	p.Val704Ile		TRUE	0.000190781	7.17165e-05	2.99259	0.97253	8.23223	0.0554357
chr4	169602542	rs200825809	T	C	c.89A>G	p.Tyr30Cys	Prot_kinase_dom;Kinase-like_dom_sf;Protein_kinase_ATP_BS	TRUE	7.63301e-05	0	12.1172	0.94532	1691.24	0.0556418
chr4	169400257	.	T	C	c.3815A>G	p.His1272Arg		FALSE	7.64e-05	0	11.6039	0.939058	1603.06	0.0564393
chr4	169599103	rs760763407	A	T	c.309T>A	p.Asp103Glu	Prot_kinase_dom;Kinase-like_dom_sf	TRUE	7.61905e-05	2.15088e-05	4.70578	0.772376	24.6597	0.0872352
chr4	169599167	rs780748559	T	C	c.245A>G	p.Tyr82Cys	Prot_kinase_dom;Kinase-like_dom_sf	TRUE	7.6266e-05	0	9.20214	0.685459	1298.47	0.0979261
chr4	169401690	rs367956146	G	C	c.3545C>G	p.Pro1182Arg		TRUE	7.62311e-05	2.86693e-05	3.87616	0.662469	17.9057	0.120679
chr4	169599141	rs781184197	G	A	c.271C>T	p.Arg91*	Prot_kinase_dom;Kinase-like_dom_sf	TRUE	7.62602e-05	7.16733e-06	5.59428	0.622879	71.1182	0.122416
chr4	169479497	rs779634939	G	A	c.2045C>T	p.Pro682Leu		TRUE	0.000152567	7.8964e-05	2.51503	0.740068	7.1812	0.129275
chr4	169562150	.	C	T	c.1067G>A	p.Arg356Lys		FALSE	7.61789e-05	3.15224e-05	3.66904	0.626251	17.0815	0.135233
chr4	169507750	rs33933790	C	T	c.1876G>A	p.Ala626Thr		TRUE	0.0813198	0.079642	1.03854	0.988076	1.09111	0.136341
chr4	169599120	rs115005766	C	T	c.292G>A	p.Val98Ile	Prot_kinase_dom;Kinase-like_dom_sf	TRUE	7.62021e-05	2.86681e-05	3.54305	0.606359	16.4128	0.144361
chr4	169537849	.	C	T	c.1625G>A	p.Arg542Gln	Coiled-coil	TRUE	3.82409e-05	7.16764e-06	6.74072	0.465082	97.6878	0.148007
chr4	169537820	.	C	T	c.1654G>A	p.Glu552Lys	Coiled-coil	TRUE	3.83612e-05	7.16836e-06	5.89641	0.470785	73.8607	0.149846
chr4	169537811	rs766596184	T	C	c.1663A>G	p.Met555Val		TRUE	7.67165e-05	2.15066e-05	4.0788	0.556798	23.3017	0.152707
chr4	169508288	rs61735896	T	C	c.1793A>G	p.Asn598Ser		TRUE	7.62195e-05	2.90525e-05	3.33887	0.565403	15.538	0.164776
chr4	169394525	.	T	C	c.3848-2A>G		Coiled-coil	FALSE	3.82292e-05	1.06033e-05	5.44613	0.438293	67.6784	0.165646
chr4	169424560	.	T	C	c.3215A>G	p.Asn1072Ser		TRUE	3.80865e-05	7.17885e-06	5.41282	0.430266	68.0939	0.169331
chr4	169588710	.	T	C	c.490A>G	p.Ile164Val	Prot_kinase_dom;Kinase-like_dom_sf	FALSE	0	1.61907e-05	0.153739	0.00108406	2.11301	0.173047
chr4	169580909	rs754851912	T	C			Kinase-like_dom_sf	FALSE	3.81592e-05	8.80514e-06	5.25392	0.407893	67.6731	0.180834
chr4	169561829	.	T	G			Low complexity region	TRUE	7.62951e-05	7.18226e-06	4.58652	0.472819	56.8996	0.183116
chr4	169537855	rs750593852	C	T	c.1619G>A	p.Arg540Gln	Coiled-coil	TRUE	7.63942e-05	4.30046e-05	2.97955	0.543173	11.7816	0.183606
chr4	169394521	.	T	C	c.3850A>G	p.Asn1284Asp	Coiled-coil	FALSE	7.64234e-05	2.12526e-05	3.3892	0.523357	21.9482	0.185235
chr4	169577024	rs10034957	A	C	c.924T>G	p.Ile308Met		TRUE	0.000152358	5.73403e-05	2.27276	0.638987	7.08461	0.1905
chr4	169599174	.	T	C	c.238A>G	p.Met80Val	Prot_kinase_dom;Kinase-like_dom_sf	TRUE	3.81388e-05	1.43373e-05	4.45681	0.39852	34.5048	0.19273
chr4	169477252	rs375173827	T	C	c.2306A>G	p.His769Arg		TRUE	0	3.63859e-05	0.206097	0.00155669	1.90202	0.193092
chr4	169555938	rs369081861	G	C	c.1424C>G	p.Pro475Arg		TRUE	0	1.43359e-05	0.144207	0.000980933	2.9181	0.202469
chr4	169477476	rs201726561	G	A	c.2161C>T	p.Arg721Trp		TRUE	0.000123967	2.15443e-05	2.83557	0.534872	15.1317	0.212457
chr4	169590725	.	C	A	c.396+1G>T		Prot_kinase_dom;Ser/Thr_kinase_AS;Kinase-like_dom_sf	TRUE	7.61731e-05	4.42948e-05	2.76089	0.502819	10.9629	0.213313
chr4	169477205	rs374639577	G	A	c.2353C>T	p.Arg785Cys		TRUE	3.82321e-05	7.20409e-06	4.3561	0.349761	54.2549	0.223783
chr4	169537856	rs758677637	G	A	c.1618C>T	p.Arg540*	Coiled-coil	TRUE	3.82409e-05	1.43367e-05	3.57067	0.324184	27.1155	0.25596
chr4	169537806	.	T	C				TRUE	3.83406e-05	1.43451e-05	3.63902	0.31043	29.5747	0.264294
chr4	169477235	rs200610485	G	A	c.2323C>T	p.His775Tyr		TRUE	3.83289e-05	0.000152311	0.43598	0.0483411	1.70357	0.268995
chr4	169602554	rs749503943	T	A	c.77A>T	p.Asp26Val	Prot_kinase_dom;Kinase-like_dom_sf;Protein_kinase_ATP_BS	TRUE	3.81767e-05	7.18411e-06	3.77456	0.29462	48.3572	0.275468
chr4	169561727	.	A	G	c.1151T>C	p.Leu384Ser	Coiled-coil	FALSE	0	1.51192e-05	0.203513	0.0013958	3.49714	0.284043
chr4	169463326	rs368699255	G	A	c.2504C>T	p.Pro835Leu		TRUE	3.82205e-05	1.4353e-05	3.29026	0.296814	25.3026	0.286616
chr4	169433545	rs769474741	T	C	c.2885A>G	p.Gln962Arg		TRUE	0	7.88745e-05	0.285154	0.00221738	2.20451	0.289754
chr4	169438199	.	C	T	c.2648G>A	p.Cys883Tyr		FALSE	3.81767e-05	7.46024e-06	3.62299	0.278897	47.0636	0.293036
chr4	169587553	.	A	G			Prot_kinase_dom;Kinase-like_dom_sf	FALSE	3.80894e-05	7.74234e-06	4.80728	0.252164	91.622	0.294267
chr4	169477323	rs34324114	A	C	c.2235T>G	p.Asn745Lys	Coiled-coil	FALSE	0.00546845	0.00616348	0.907943	0.753603	1.08616	0.295102
chr4	169401798	rs751475605	C	T	c.3437G>A	p.Arg1146Lys	Coiled-coil	TRUE	0	4.29972e-05	0.277148	0.00211051	2.42499	0.29894
chr4	169424683	rs748055814	T	C	c.3092A>G	p.Gln1031Arg		TRUE	3.80836e-05	1.4332e-05	3.32669	0.278665	28.1739	0.301102
chr4	169479405	rs199827465	C	T	c.2137G>A	p.Val713Met		TRUE	0.000876925	0.000709789	1.28236	0.789502	2.00141	0.303832
chr4	169406683	rs371901834	G	C	c.3287C>G	p.Thr1096Ser		TRUE	3.81069e-05	7.18814e-06	3.46862	0.266321	45.1781	0.30948
chr4	169577049	rs753392280	A	G	c.899T>C	p.Ile300Thr		TRUE	7.61731e-05	0	4.41553	0.269657	641.334	0.314412
chr4	169590785	rs756261702	A	G	c.337T>C	p.Cys113Arg	Prot_kinase_dom;Kinase-like_dom_sf	TRUE	3.81039e-05	7.27813e-06	3.58702	0.254262	50.6013	0.316742
chr4	169561835	rs372585344	A	T	c.1137T>A	p.Asp379Glu	Low complexity region	TRUE	0.000229095	0.000438004	0.670823	0.266456	1.41797	0.317028
chr4	169438116	rs6828134	G	C	c.2731C>G	p.Gln911Glu		TRUE	0	2.15156e-05	0.269758	0.00198527	2.92	0.320867
chr4	169477183	rs200643637	C	T	c.2375G>A	p.Gly792Asp		TRUE	0.000267318	0.000194088	1.51951	0.614956	3.32492	0.342632
chr4	169438235	.	T	C	c.2612A>G	p.Tyr871Cys		FALSE	3.82907e-05	3.14757e-05	2.62864	0.259717	14.5781	0.352501
chr4	169507726	rs199678116	C	T	c.1900G>A	p.Glu634Lys		TRUE	0	7.88949e-05	0.328012	0.00255236	2.52908	0.357411
chr4	169426232	rs755190149	G	A	c.2888C>T	p.Ser963Leu		TRUE	0	1.43524e-05	0.276741	0.00196829	3.65427	0.359906
chr4	169555974	rs34540355	G	A	c.1388C>T	p.Ala463Val		TRUE	0.0583384	0.0628118	0.974256	0.919468	1.03166	0.373328
chr4	169424639	.	G	A	c.3136C>T	p.His1046Tyr		TRUE	0	1.43328e-05	0.308047	0.00223195	3.79452	0.393138
chr4	169507108	rs202231017	C	T	c.1936G>A	p.Val646Ile	Coiled-coil	TRUE	3.84231e-05	1.43536e-05	2.54449	0.205364	22.0787	0.423852
chr4	169507737	rs367957311	C	T	c.1889G>A	p.Arg630His		TRUE	3.83024e-05	1.43431e-05	2.41894	0.206834	19.6868	0.433405
chr4	169406681	rs374890006	C	T	c.3289G>A	p.Val1097Ile		TRUE	7.62195e-05	2.87654e-05	1.95313	0.318791	9.7089	0.436817
chr4	169401734	rs754030272	C	G	c.3501G>C	p.Glu1167Asp		TRUE	3.81039e-05	1.43332e-05	2.365	0.204732	19.0322	0.441561
chr4	169477274	.	CAG	C	c.2282_2283delCT	p.Ser761fs		TRUE	3.82585e-05	1.46589e-05	2.32397	0.207963	18.0499	0.441957
chr4	169585458	rs765712201	C	T	c.698G>A	p.Ser233Asn	Prot_kinase_dom;Kinase-like_dom_sf	TRUE	3.81069e-05	2.86784e-05	2.12369	0.208365	11.9085	0.461872
chr4	169433653	rs777914750	A	C	c.2777T>G	p.Leu926Trp		TRUE	3.81883e-05	3.58454e-05	2.06175	0.208828	10.5311	0.468711
chr4	169507065	.	T	A	c.1979A>T	p.Glu660Val	Coiled-coil;Low complexity region	TRUE	0	1.43456e-05	0.384674	0.00277289	4.82239	0.499447
chr4	169507066	.	C	T	c.1978G>A	p.Glu660Lys	Coiled-coil;Low complexity region	TRUE	0	1.43493e-05	0.385047	0.00277568	4.82649	0.499901
chr4	169400311	rs748357544	A	G	c.3761T>C	p.Ile1254Thr		FALSE	0	1.61776e-05	0.385499	0.00275263	5.00874	0.505691
chr4	169561701	rs765037444	G	A	c.1177C>T	p.Gln393*	Coiled-coil	FALSE	0	1.53433e-05	0.374564	0.00258314	6.00554	0.514912
chr4	169479519	rs748009791	C	T	c.2023G>A	p.Val675Ile		TRUE	3.81388e-05	2.16113e-05	1.95365	0.183086	12.814	0.523791
chr4	169555747	rs771824152	G	A	c.1535C>T	p.Ala512Val	Coiled-coil	TRUE	3.81592e-05	7.88327e-05	0.591417	0.0629502	2.58238	0.527635
chr4	169555732	rs778294994	G	C	c.1550C>G	p.Ala517Gly	Coiled-coil	TRUE	3.81127e-05	3.58356e-05	1.85636	0.189773	9.35559	0.528783
chr4	169576957	rs755410424	C	T	c.991G>A	p.Glu331Lys		TRUE	3.81767e-05	2.15855e-05	1.96918	0.176135	13.2309	0.529978
chr4	169507729	rs766689467	T	C	c.1897A>G	p.Ile633Val		TRUE	0	1.43488e-05	0.413158	0.00296779	5.24487	0.536437
chr4	169477258	rs772605277	T	C	c.2300A>G	p.Asn767Ser		TRUE	3.82848e-05	2.91354e-05	1.86042	0.182499	10.4259	0.539424
chr4	169561515	rs753630315	T	C	c.1231A>G	p.Asn411Asp		TRUE	3.80662e-05	3.58361e-05	1.82105	0.185616	9.22534	0.541685
chr4	169400628	rs763684777	T	A	c.3607A>T	p.Ser1203Cys		TRUE	3.82702e-05	1.45887e-05	1.94757	0.170706	15.8005	0.544713
chr4	169477206	rs368611367	A	T	c.2352T>A	p.Asp784Glu		TRUE	3.82059e-05	2.16048e-05	0.549158	0.0490875	3.73089	0.551776
chr4	169585545	rs747225801	T	C	c.611A>G	p.Glu204Gly	Prot_kinase_dom;Kinase-like_dom_sf	TRUE	0	4.32277e-05	0.458467	0.00350116	3.94155	0.554051
chr4	169589481	rs183347149	G	A	c.430C>T	p.Leu144Phe	Prot_kinase_dom;Kinase-like_dom_sf	FALSE	3.81243e-05	8.37198e-06	2.0197	0.154168	26.4565	0.560502
chr4	169477124	rs749428135	T	A	c.2434A>T	p.Arg812*		TRUE	3.81709e-05	1.47197e-05	1.82999	0.166613	13.8541	0.571941
chr4	169424743	rs765906291	G	A	c.3032C>T	p.Pro1011Leu		TRUE	0	1.43334e-05	0.454022	0.00313211	7.26435	0.604757
chr4	169438248	rs766764559	C	T	c.2599G>A	p.Glu867Lys		FALSE	0.000115411	1.61025e-05	1.5278	0.292592	9.2803	0.609599
chr4	169561520	.	C	T	c.1226G>A	p.Trp409*		TRUE	3.80691e-05	3.58356e-05	1.63314	0.158459	8.83324	0.625216
chr4	169589514	.	T	A	c.397A>T	p.Asn133Tyr	Prot_kinase_dom;Ser/Thr_kinase_AS;Kinase-like_dom_sf	FALSE	3.81417e-05	8.86383e-06	2.49734	0.0953953	65.3673	0.634832
chr4	169400649	.	T	C	c.3586A>G	p.Asn1196Asp		FALSE	0	1.50927e-05	2.04725	0.0148326	25.222	0.669945
chr4	169477334	rs201200462	G	A	c.2224C>T	p.Arg742Cys	Coiled-coil	FALSE	0.000306631	0.000316728	1.17278	0.518863	2.35281	0.680749
chr4	169590786	rs764374761	T	C	c.336A>G	p.Ile112Met	Prot_kinase_dom;Kinase-like_dom_sf	TRUE	3.81069e-05	1.45531e-05	1.54193	0.130275	13.3425	0.697856
chr4	169477166	.	G	C	c.2392C>G	p.Leu798Val		TRUE	0	1.43748e-05	1.88274	0.0136142	23.3461	0.704287
chr4	169556025	.	T	C	c.1337A>G	p.Tyr446Cys		TRUE	0	1.43369e-05	1.86667	0.0134857	23.2205	0.707998
chr4	169477192	rs778946067	TC	T	c.2365delG	p.Glu789fs		TRUE	0	2.15672e-05	0.594012	0.00441592	6.13496	0.71347
chr4	169400279	rs747009789	G	A	c.3793C>T	p.His1265Tyr		FALSE	3.82468e-05	5.36144e-05	1.40667	0.147139	6.5305	0.715357
chr4	169426223	.	C	T	c.2897G>A	p.Arg966Lys		TRUE	0	1.43416e-05	1.79582	0.0129864	22.2659	0.724022
chr4	169556034	rs751815116	T	C	c.1328A>G	p.Tyr443Cys		TRUE	3.81971e-05	4.3012e-05	1.3937	0.14262	6.86369	0.727355
chr4	169479453	.	G	A	c.2089C>T	p.Gln697*		TRUE	0	1.43423e-05	1.78488	0.012724	23.3475	0.729061
chr4	169477147	rs772431190	T	C	c.2411A>G	p.Asp804Gly		TRUE	0	3.6034e-05	0.631411	0.0048083	5.57326	0.740012
chr4	169507712	.	T	C			Coiled-coil	TRUE	0	2.87348e-05	0.629437	0.00474667	5.91165	0.741357
chr4	169433561	rs774768815	C	T	c.2869G>A	p.Glu957Lys		TRUE	0	1.43367e-05	1.72155	0.0124624	21.2683	0.741842
chr4	169400263	rs778919560	A	C	c.3809T>G	p.Ile1270Ser		FALSE	3.82146e-05	2.25235e-05	1.3969	0.132471	8.82267	0.742145
chr4	169401748	.	T	C	c.3487A>G	p.Asn1163Asp		TRUE	0	1.43332e-05	0.616222	0.00435749	8.35682	0.748684
chr4	169433591	rs776477035	T	C	c.2839A>G	p.Ile947Val		TRUE	3.81039e-05	1.43361e-05	0.715632	0.0620533	5.89208	0.753886
chr4	169477436	rs750491132	A	T	c.2201T>A	p.Ile734Asn	Coiled-coil	TRUE	0	3.59201e-05	0.648152	0.00492188	5.80122	0.755994
chr4	169585470	rs61737748	T	C	c.686A>G	p.Tyr229Cys	Prot_kinase_dom;Kinase-like_dom_sf	TRUE	0.000190592	0.000179186	1.16209	0.407032	2.76979	0.75788
chr4	169477439	rs751778044	G	C	c.2198C>G	p.Ala733Gly	Coiled-coil	TRUE	0	3.59304e-05	0.650442	0.00493942	5.82085	0.758022
chr4	169477325	.	T	C	c.2233A>G	p.Asn745Asp	Coiled-coil	FALSE	0	1.505e-05	1.63524	0.0118202	20.3027	0.764423
chr4	169561878	.	T	C	c.1094A>G	p.Lys365Arg		TRUE	0	1.44082e-05	1.60154	0.0115892	19.8117	0.773441
chr4	169507116	rs753826310;rs776789588	C	T	c.1928G>A	p.Arg643His	Coiled-coil	TRUE	3.84438e-05	6.46264e-05	1.28753	0.137731	5.61248	0.780809
chr4	169433542	.	T	C				TRUE	0	2.151e-05	1.53929	0.0114304	15.9618	0.787153
chr4	169406675	rs765205496	C	G	c.3295G>C	p.Asp1099His		TRUE	3.80952e-05	1.43649e-05	1.34344	0.115647	11.1412	0.787199
chr4	169479402	rs570178477	C	T	c.2139+1G>A			TRUE	0	1.43419e-05	1.5224	0.0110256	18.7811	0.795998
chr4	169508781	.	G	C	c.1737C>G	p.Asn579Lys		FALSE	0	4.49897e-05	0.697125	0.00532686	5.98355	0.796444
chr4	169438160	.	G	A	c.2687C>T	p.Ser896Phe		TRUE	0	2.15936e-05	0.710305	0.00523434	7.62403	0.815192
chr4	169561540	rs754999219	A	C	c.1206T>G	p.Asn402Lys	Coiled-coil	TRUE	0	1.43349e-05	1.45338	0.0105309	17.8999	0.817095
chr4	169508264	.	T	C	c.1817A>G	p.Lys606Arg		TRUE	0	1.44814e-05	1.45497	0.0103048	19.5866	0.819566
chr4	169562187	rs780547342	T	C	c.1030A>G	p.Thr344Ala		FALSE	3.80865e-05	3.15791e-05	0.805609	0.0767704	4.67009	0.822879
chr4	169479500	rs746578813	G	A	c.2042C>T	p.Ser681Phe		TRUE	0	2.1531e-05	0.728001	0.00537985	7.67945	0.828202
chr4	169555954	.	A	G	c.1408T>C	p.Tyr470His		TRUE	0	1.43349e-05	1.38463	0.00987453	18.0841	0.841441
chr4	169555729	rs753918010	T	C	c.1553A>G	p.Asn518Ser	Coiled-coil	TRUE	3.80894e-05	2.86693e-05	1.20491	0.117747	6.75419	0.848653
chr4	169438118	rs367617368	G	A	c.2729C>T	p.Pro910Leu		TRUE	0	2.86849e-05	0.759708	0.00571379	7.20789	0.848853
chr4	169424582	rs371084271	T	C	c.3193A>G	p.Thr1065Ala		TRUE	0.000457317	0.000594974	1.0575	0.552871	1.8549	0.856068
chr4	169406674	.	T	C	c.3296A>G	p.Asp1099Gly		TRUE	0	1.43664e-05	1.30837	0.00947541	16.1407	0.866431
chr4	169401696	rs200775951	T	G	c.3539A>C	p.Asp1180Ala		TRUE	0	1.43336e-05	1.28573	0.00929612	15.9499	0.87494
chr4	169507087	rs773156346	G	A	c.1957C>T	p.Arg653*	Coiled-coil;Low complexity region	TRUE	0	1.43625e-05	1.28011	0.00916451	16.4594	0.877964
chr4	169590779	rs201610555	C	A	c.343G>T	p.Ala115Ser	Prot_kinase_dom;Kinase-like_dom_sf	TRUE	0	1.45309e-05	1.27457	0.0092152	15.8125	0.879131
chr4	169477346	rs780469027	G	A	c.2212C>T	p.Arg738*	Coiled-coil	FALSE	3.83936e-05	1.51773e-05	1.17885	0.0983999	10.1017	0.882115
chr4	169599186	rs35093214	G	C	c.226C>G	p.Leu76Val	Prot_kinase_dom;Kinase-like_dom_sf	TRUE	0	1.43639e-05	1.26545	0.00909772	16.0144	0.883091
chr4	169477186	rs751424505	C	T	c.2372G>A	p.Gly791Glu		TRUE	0	1.43771e-05	1.2636	0.00908819	15.9679	0.883758
chr4	169599140	rs750846188	C	T	c.272G>A	p.Arg91Gln	Prot_kinase_dom;Kinase-like_dom_sf	TRUE	0	1.43332e-05	1.25294	0.00896796	16.1284	0.888255
chr4	169424644	rs764463497	C	T	c.3131G>A	p.Arg1044Gln		TRUE	0	1.43334e-05	1.24135	0.00895135	15.5416	0.892101
chr4	169477163	rs764688202	C	G	c.2395G>C	p.Asp799His		TRUE	0	1.43806e-05	1.22599	0.00886725	15.1916	0.897904
chr4	169537867	.	T	C	c.1607A>G	p.Glu536Gly	Coiled-coil	TRUE	0	2.1502e-05	1.21804	0.00901291	12.8076	0.899128
chr4	169599135	rs201350526	T	C	c.277A>G	p.Asn93Asp	Prot_kinase_dom;Kinase-like_dom_sf	TRUE	0.000114286	0.000107502	0.927671	0.237985	2.72828	0.900314
chr4	169463309	rs755436817	T	C	c.2521A>G	p.Lys841Glu		TRUE	3.81883e-05	5.7388e-05	1.11793	0.118557	5.00099	0.901486
chr4	169562196	rs189186475	C	T	c.1021G>A	p.Ala341Thr		FALSE	0.00293602	0.00330967	1.01588	0.785382	1.29714	0.902084
chr4	169463356	rs377203539	C	A	c.2474G>T	p.Gly825Val		TRUE	7.64292e-05	0.000136271	0.926034	0.180434	3.01512	0.910606
chr4	169555831	rs201793759	C	T	c.1451G>A	p.Arg484His		TRUE	3.81039e-05	7.8835e-05	0.910478	0.0984617	3.83676	0.913209
chr4	169477264	.	T	C	c.2294A>G	p.Glu765Gly		TRUE	0	2.92346e-05	0.855784	0.00637168	8.42665	0.916142
chr4	169438196	.	A	G	c.2651T>C	p.Ile884Thr		FALSE	0	1.48489e-05	1.17115	0.00846257	14.5583	0.920404
chr4	169424798	rs745888585	G	C	c.2977C>G	p.Pro993Ala		TRUE	3.81679e-05	5.73691e-05	0.91595	0.0954008	4.23882	0.921878
chr4	169577040	rs756685207	A	G	c.908T>C	p.Met303Thr		TRUE	0	1.43349e-05	1.1502	0.0083283	14.1981	0.929216
chr4	169424610	.	GT	G	c.3164delA	p.Asn1055fs		TRUE	0	2.15004e-05	1.14335	0.00846641	11.9955	0.930816
chr4	169426141	rs185707378	C	T				TRUE	0	1.43575e-05	1.14621	0.00828017	14.2614	0.931069
chr4	169602013	.	A	G	c.209T>C	p.Phe70Ser	Prot_kinase_dom;Kinase-like_dom_sf	TRUE	3.81156e-05	1.43808e-05	1.11351	0.0782791	12.0247	0.931077
chr4	169477233	rs747433567	A	C	c.2325T>G	p.His775Gln		TRUE	0	1.44925e-05	1.14567	0.00821206	14.6642	0.931731
chr4	169585506	.	G	C	c.650C>G	p.Ser217Cys	Prot_kinase_dom;Kinase-like_dom_sf	TRUE	0	2.15008e-05	0.884912	0.00652909	9.41368	0.935045
chr4	169508812	.	G	C	c.1706C>G	p.Pro569Arg	Low complexity region	FALSE	0	1.48989e-05	0.884031	0.00639449	10.9502	0.93585
chr4	169401688	.	T	A	c.3547A>T	p.Ser1183Cys		TRUE	0	2.15011e-05	1.13184	0.00833876	12.1541	0.936227
chr4	169561538	rs778755268	C	G	c.1208G>C	p.Arg403Thr	Coiled-coil	TRUE	0	2.15004e-05	1.12555	0.00836031	11.6649	0.938626
chr4	169479522	rs773244347	C	G	c.2020G>C	p.Gly674Arg		TRUE	3.81534e-05	4.32545e-05	1.06611	0.108367	5.26696	0.945176
chr4	169477204	rs757319297	C	T	c.2354G>A	p.Arg785His		TRUE	0	1.44049e-05	1.08272	0.00781054	13.536	0.959611
chr4	169580851	rs35222922	G	C	c.859C>G	p.Pro287Ala		FALSE	3.81098e-05	8.1682e-06	0.935534	0.0561605	15.4868	0.961825
chr4	169508252	rs772063755	T	C	c.1829A>G	p.Glu610Gly		TRUE	0	1.45205e-05	0.932764	0.00666396	12.0935	0.964357
chr4	169507738	rs759974644	G	A	c.1888C>T	p.Arg630Cys		TRUE	0	1.43425e-05	1.07135	0.00761944	14.156	0.965351
chr4	169463389	.	G	A	c.2441C>T	p.Thr814Ile		TRUE	0	1.44074e-05	0.936343	0.00654003	13.5929	0.967048
chr4	169507756	rs753654359	C	T	c.1870G>A	p.Glu624Lys		TRUE	0	1.43357e-05	1.06207	0.0076693	13.232	0.969303
chr4	169424660	rs779767983	C	G	c.3115G>C	p.Glu1039Gln		TRUE	3.81592e-05	7.1662e-06	0.960865	0.0639095	14.4389	0.975595
chr4	169426164	rs759223692	G	A	c.2956C>T	p.Leu986Phe		TRUE	0	2.15023e-05	0.95628	0.00707384	10.0835	0.976397
chr4	169508292	rs776098853	A	T	c.1789T>A	p.Phe597Ile		TRUE	7.6266e-05	5.09447e-05	0.97994	0.166063	4.14276	0.979577
chr4	169537901	rs770541681	G	T	c.1573C>A	p.Gln525Lys		TRUE	0	2.86956e-05	1.02885	0.00775206	9.69672	0.984856
chr4	169562171	.	A	G	c.1046T>C	p.Val349Ala		FALSE	0	1.57077e-05	1.01954	0.0071968	13.9456	0.990285
chr4	169424632	rs375686118	T	C	c.3143A>G	p.His1048Arg		TRUE	0	2.86644e-05	0.982954	0.00738678	9.35495	0.990811
chr4	169479506	rs768424209	T	C	c.2036A>G	p.Asp679Gly		TRUE	3.81185e-05	7.17741e-06	0.991322	0.0786576	12.4913	0.99406
chr4	169585485	.	G	A	c.671C>T	p.Ser224Phe	Prot_kinase_dom;Kinase-like_dom_sf	TRUE	0	2.15014e-05	0.990432	0.0073137	10.5456	0.994954
chr4	169400613	rs35503975	C	T	c.3622G>A	p.Asp1208Asn		TRUE	3.82468e-05	7.24732e-06	0.609954	0.00895879	41.0245	1
chr4	169394523	.	T	C	c.3848A>G	p.Asp1283Gly	Coiled-coil	FALSE	0	1.03838e-05
chr4	169400228	.	CT	C	c.3843delA	p.Glu1282fs	Coiled-coil	FALSE	3.82321e-05	0
chr4	169400280	.	C	G	c.3792G>C	p.Gln1264His		FALSE	0	7.66565e-06
chr4	169400291	.	T	C	c.3781A>G	p.Asn1261Asp		FALSE	0	7.81616e-06
chr4	169400347	.	TCATGAATAGCCTATACCAAATTCC	T	c.3715-14_3724delGGAATTTGGTATAGGCTATTCATG	p.Ala1239fs		FALSE	0	8.3717e-06
chr4	169400556	rs756338141	A	G	c.3679T>C	p.Phe1227Leu		TRUE	0	7.18845e-06
chr4	169400570	.	T	G	c.3665A>C	p.Glu1222Ala	Low complexity region	TRUE	3.81854e-05	0
chr4	169400571	.	C	T	c.3664G>A	p.Glu1222Lys	Low complexity region	TRUE	0	7.18649e-06
chr4	169400574	.	G	C	c.3661C>G	p.Leu1221Val	Low complexity region	TRUE	0	7.1898e-06
chr4	169400603	.	A	G	c.3632T>C	p.Phe1211Ser		TRUE	0	7.21293e-06
chr4	169400606	.	A	C	c.3629T>G	p.Val1210Gly		TRUE	0	7.22857e-06
chr4	169400651	rs371162702	T	A	c.3584A>T	p.Asp1195Val		FALSE	0	7.58783e-06
chr4	169401717	rs746679491	GT	G	c.3517delA	p.Thr1173fs		TRUE	0	7.1664e-06
chr4	169401727	rs764248320	C	T	c.3508G>A	p.Ala1170Thr		TRUE	0	7.16661e-06
chr4	169401786	.	C	G	c.3449G>C	p.Gly1150Ala		TRUE	0	7.16671e-06
chr4	169401811	.	C	G	c.3424G>C	p.Glu1142Gln	Coiled-coil	TRUE	3.81301e-05	0
chr4	169406591	.	C	T				TRUE	3.81039e-05	0
chr4	169406628	.	GT	G	c.3341delA	p.Asn1114fs	Low complexity region	TRUE	3.80952e-05	0
chr4	169406638	.	T	C	c.3332A>G	p.Glu1111Gly	Low complexity region	TRUE	3.80778e-05	0
chr4	169406648	.	C	CTA	c.3320_3321dupTA	p.Asp1108fs	Low complexity region	TRUE	3.80778e-05	0
chr4	169406666	rs770767730	G	A	c.3304C>T	p.Gln1102*		TRUE	0	7.18938e-06
chr4	169406678	.	C	T	c.3292G>A	p.Gly1098Arg		TRUE	0	7.18195e-06
chr4	169406691	rs756693133	A	T	c.3279T>A	p.Asp1093Glu		TRUE	0	7.17556e-06
chr4	169406696	.	TA	T	c.3273delT	p.Met1092fs		TRUE	3.8101e-05	0
chr4	169406747	rs768703786	T	A	c.3223A>T	p.Met1075Leu		TRUE	0	7.2316e-06
chr4	169424552	rs778672440	C	G	c.3222+1G>C			TRUE	3.80894e-05	0
chr4	169424579	.	CA	GA	c.3196G>C	p.Gly1066Arg		TRUE	0	7.17278e-06
chr4	169424615	.	T	A	c.3160A>T	p.Lys1054*		TRUE	3.8133e-05	0
chr4	169424621	.	T	C	c.3154A>G	p.Lys1052Glu		TRUE	3.81272e-05	0
chr4	169424641	.	G	A	c.3134C>T	p.Ser1045Phe		TRUE	3.81417e-05	0
chr4	169424678	.	C	G	c.3097G>C	p.Val1033Leu		TRUE	0	7.1662e-06
chr4	169424726	.	TA	T	c.3048delT	p.His1016fs		TRUE	3.80923e-05	0
chr4	169424764	.	T	A	c.3011A>T	p.Asp1004Val		TRUE	3.81417e-05	0
chr4	169424786	rs755980153	C	A	c.2989G>T	p.Asp997Tyr		TRUE	0	7.16887e-06
chr4	169426185	rs755927176	C	T	c.2935G>A	p.Val979Ile		TRUE	0	7.1663e-06
chr4	169426192	.	T	A	c.2928A>T	p.Glu976Asp		TRUE	0	7.16692e-06
chr4	169426226	.	T	G	c.2894A>C	p.Asp965Ala		TRUE	3.80778e-05	0
chr4	169433551	.	T	TC	c.2878dupG	p.Glu960fs		TRUE	3.8165e-05	0
chr4	169433596	.	C	T	c.2834G>A	p.Cys945Tyr		TRUE	0	7.17062e-06
chr4	169433611	.	T	C	c.2819A>G	p.Asp940Gly		TRUE	0	7.16949e-06
chr4	169433618	.	T	A	c.2812A>T	p.Asn938Tyr		TRUE	0	7.16918e-06
chr4	169433643	rs756401435	TTC	T	c.2785_2786delGA	p.Glu929fs		TRUE	3.81301e-05	0
chr4	169433662	.	G	A	c.2768C>T	p.Pro923Leu		TRUE	0	7.17072e-06
chr4	169438088	.	A	T	c.2759T>A	p.Leu920*		TRUE	3.81476e-05	0
chr4	169438092	.	T	C	c.2755A>G	p.Asn919Asp		TRUE	0	7.17576e-06
chr4	169438104	.	T	C	c.2743A>G	p.Lys915Glu		TRUE	3.81214e-05	0
chr4	169438121	rs543224510	G	C	c.2726C>G	p.Ser909Cys		TRUE	3.81359e-05	0
chr4	169438122	rs768015432	A	T	c.2725T>A	p.Ser909Thr		TRUE	0	7.1698e-06
chr4	169438143	.	T	C	c.2704A>G	p.Ser902Gly		TRUE	3.81069e-05	0
chr4	169438169	rs561441237	A	G	c.2678T>C	p.Ile893Thr		TRUE	0	7.22522e-06
chr4	169438184	.	A	C	c.2663T>G	p.Ile888Arg		TRUE	3.81476e-05	0
chr4	169438185	.	T	A	c.2662A>T	p.Ile888Leu		TRUE	3.81388e-05	0
chr4	169438213	.	T	G	c.2634A>C	p.Glu878Asp		FALSE	0	7.62881e-06
chr4	169438232	rs761870810	T	G	c.2615A>C	p.Lys872Thr		FALSE	3.82702e-05	0
chr4	169438257	.	T	C	c.2590A>G	p.Ile864Val		FALSE	3.8503e-05	0
chr4	169438258	.	C	G	c.2589G>C	p.Glu863Asp		FALSE	0	8.12018e-06
chr4	169438261	rs201769828	T	C	c.2588-2A>G			FALSE	0	8.161e-06
chr4	169463294	.	C	T	c.2536G>A	p.Ala846Thr	Low complexity region	TRUE	0	7.17288e-06
chr4	169463354	.	A	T	c.2476T>A	p.Ser826Thr		TRUE	0	7.17113e-06
chr4	169463390	.	T	C	c.2440A>G	p.Thr814Ala		TRUE	0	7.21053e-06
chr4	169463392	rs560738883	T	C	c.2438A>G	p.His813Arg		TRUE	0	7.20783e-06
chr4	169463395	.	C	G	c.2435G>C	p.Arg812Thr		TRUE	0	7.22199e-06
chr4	169477144	rs774674293	G	A	c.2414C>T	p.Thr805Ile		TRUE	3.81767e-05	0
chr4	169477168	rs750048254	G	A	c.2390C>T	p.Pro797Leu		TRUE	0	7.18752e-06
chr4	169477187	rs370086259	C	T	c.2371G>A	p.Gly791Arg		TRUE	0	7.18897e-06
chr4	169477304	.	C	T	c.2254G>A	p.Glu752Lys	Coiled-coil	FALSE	0	7.42302e-06
chr4	169477345	rs561203378	C	T	c.2213G>A	p.Arg738Gln	Coiled-coil	FALSE	0	7.58887e-06
chr4	169477440	.	C	T	c.2197G>A	p.Ala733Thr	Coiled-coil	TRUE	0	7.18556e-06
chr4	169477442	rs755259769	T	C	c.2195A>G	p.Asn732Ser	Coiled-coil	TRUE	4.04008e-05	0
chr4	169477446	rs746591648	TG	T	c.2190delC	p.Asn731fs	Coiled-coil	TRUE	4.04596e-05	0
chr4	169477472	.	T	G	c.2165A>C	p.Glu722Ala		TRUE	0	7.17659e-06
chr4	169479437	.	A	G	c.2105T>C	p.Ile702Thr		TRUE	0	7.17072e-06
chr4	169479448	rs776493440	C	T	c.2094G>A	p.Met698Ile		TRUE	0	7.1769e-06
chr4	169479450	rs765327328	T	C	c.2092A>G	p.Met698Val		TRUE	0	7.17062e-06
chr4	169479456	.	GC	AC	c.2086C>T	p.Gln696*		TRUE	3.81417e-05	0
chr4	169479483	.	G	C	c.2059C>G	p.His687Asp		TRUE	3.8133e-05	0
chr4	169479509	rs200169770	G	C	c.2033C>G	p.Ser678Cys		TRUE	3.81359e-05	0
chr4	169507036	.	C	G	c.2007+1G>C			TRUE	0	7.20523e-06
chr4	169507075	.	CCTTT	C	c.1965_1968delAAAG	p.Lys656fs	Coiled-coil;Low complexity region	TRUE	3.8101e-05	0
chr4	169507095	.	TG	T	c.1948delC	p.Gln650fs	Coiled-coil	TRUE	0	7.17123e-06
chr4	169507749	.	G	A	c.1877C>T	p.Ala626Val		TRUE	3.82555e-05	0
chr4	169507751	.	C	A	c.1875G>T	p.Glu625Asp		TRUE	3.82614e-05	0
chr4	169507757	.	ACTTC	A	c.1865_1868delGAAG	p.Gly622fs		TRUE	0	7.16794e-06
chr4	169507765	.	CTT	C	c.1859_1860delAA	p.Gln620fs		TRUE	3.83024e-05	0
chr4	169507766	.	TTGTCCTTCAGAA	T	c.1848_1859delTTCTGAAGGACA	p.His616_Gly619del		TRUE	3.82175e-05	0
chr4	169508259	rs749461218	G	A	c.1822C>T	p.Arg608Cys		TRUE	3.81272e-05	0
chr4	169508328	.	A	G	c.1753T>C	p.Tyr585His		FALSE	0	7.56315e-06
chr4	169537807	.	A	G	c.1665+2T>C			TRUE	3.82966e-05	0
chr4	169537809	rs762590802	C	T	c.1665G>A	p.Met555Ile		TRUE	0	7.17185e-06
chr4	169537861	.	AG	A	c.1612delC	p.Leu538fs	Coiled-coil	TRUE	3.81679e-05	0
chr4	169537888	rs781633610	T	C	c.1586A>G	p.Glu529Gly	Coiled-coil	TRUE	3.8133e-05	0
chr4	169555724	.	T	C	c.1558A>G	p.Asn520Asp	Coiled-coil	TRUE	0	7.1664e-06
chr4	169555751	.	T	G	c.1531A>C	p.Lys511Gln	Coiled-coil	TRUE	3.81127e-05	0
chr4	169555757	rs190526024	T	C	c.1525A>G	p.Arg509Gly	Coiled-coil	TRUE	0	7.16661e-06
chr4	169555760	.	T	C	c.1522A>G	p.Lys508Glu	Coiled-coil	TRUE	0	7.1663e-06
chr4	169555794	.	ATGG	A	c.1485_1487delCCA	p.His496del		TRUE	3.80952e-05	0
chr4	169555942	.	G	A	c.1420C>T	p.Leu474Phe		TRUE	3.80952e-05	0
chr4	169555966	.	T	C	c.1396A>G	p.Lys466Glu		TRUE	0	7.16743e-06
chr4	169555972	.	T	C	c.1390A>G	p.Lys464Glu		TRUE	0	7.16702e-06
chr4	169555984	.	C	T	c.1378G>A	p.Asp460Asn		TRUE	3.81971e-05	0
chr4	169556044	.	G	A	c.1318C>T	p.Arg440*		TRUE	3.82907e-05	0
chr4	169556070	.	GT	G	c.1291delA	p.Thr431fs		TRUE	0	7.17267e-06
chr4	169556074	.	C	G	c.1288G>C	p.Gly430Arg		TRUE	0	7.1771e-06
chr4	169556076	.	C	A	c.1286G>T	p.Gly429Val		TRUE	3.83848e-05	0
chr4	169561482	.	T	C	c.1264A>G	p.Lys422Glu		TRUE	3.81185e-05	0
chr4	169561524	rs186982468	C	T	c.1222G>A	p.Gly408Arg		TRUE	0	7.16661e-06
chr4	169561553	.	A	G	c.1193T>C	p.Leu398Ser	Coiled-coil	TRUE	0	7.16959e-06
chr4	169561734	.	T	C	c.1144A>G	p.Ile382Val	Low complexity region	FALSE	0	7.52106e-06
chr4	169561736	rs749551188	A	T	c.1142T>A	p.Ile381Asn	Low complexity region	FALSE	0	7.53114e-06
chr4	169561740	.	G	T			Low complexity region	FALSE	0	7.49726e-06
chr4	169561743	.	A	C			Low complexity region	FALSE	0	7.47954e-06
chr4	169561834	.	G	C	c.1138C>G	p.Gln380Glu	Low complexity region	TRUE	3.82146e-05	0
chr4	169561840	.	T	C	c.1132A>G	p.Lys378Glu	Low complexity region	TRUE	3.81592e-05	0
chr4	169561843	.	GTTTC	G	c.1125_1128delGAAA	p.Lys375fs	Low complexity region	TRUE	3.81971e-05	0
chr4	169561856	.	T	A	c.1116A>T	p.Glu372Asp	Low complexity region	TRUE	0	7.18391e-06
chr4	169561873	.	TTC	T	c.1097_1098delGA	p.Arg366fs		TRUE	3.82351e-05	0
chr4	169562136	.	C	A	c.1080+1G>T			FALSE	0	7.94079e-06
chr4	169562154	rs35763578	T	C	c.1063A>G	p.Arg355Gly		FALSE	3.80836e-05	0
chr4	169562172	.	C	T	c.1045G>A	p.Val349Met		FALSE	0	7.86077e-06
chr4	169562176	.	CTT	C	c.1039_1040delAA	p.Lys347fs		FALSE	3.80981e-05	0
chr4	169562180	.	T	C	c.1037A>G	p.Glu346Gly		FALSE	0	7.86485e-06
chr4	169562190	.	G	A	c.1027C>T	p.Gln343*		FALSE	3.81127e-05	0
chr4	169576937	.	T	G	c.1011A>C	p.Lys337Asn		TRUE	0	7.23149e-06
chr4	169576947	.	GGTTTC	G	c.996_1000delGAAAC	p.Lys332fs		TRUE	3.82029e-05	0
chr4	169576980	.	T	G	c.968A>C	p.Lys323Thr		TRUE	0	7.17515e-06
chr4	169576995	rs745711143	G	A	c.953C>T	p.Pro318Leu		TRUE	0	7.19766e-06
chr4	169577010	.	G	C	c.938C>G	p.Ala313Gly		TRUE	0	7.17154e-06
chr4	169577040	rs756685207	A	T	c.908T>A	p.Met303Lys		TRUE	0	7.16743e-06
chr4	169577041	.	T	C	c.907A>G	p.Met303Val		TRUE	3.80749e-05	0
chr4	169577047	rs777255986	A	G	c.901T>C	p.Ser301Pro		TRUE	0	7.1663e-06
chr4	169577052	rs201587614	G	A	c.896C>T	p.Ser299Leu		TRUE	0	7.16743e-06
chr4	169580838	rs750023849	T	G				FALSE	0	8.3654e-06
chr4	169580877	rs746848998	T	C	c.833A>G	p.Lys278Arg	Kinase-like_dom_sf	FALSE	0	8.18558e-06
chr4	169585348	.	C	T	c.807+1G>A		Kinase-like_dom_sf	TRUE	3.80836e-05	0
chr4	169585356	rs760983006	G	C	c.800C>G	p.Ser267Cys	Kinase-like_dom_sf	TRUE	0	7.17031e-06
chr4	169585404	.	G	A	c.752C>T	p.Ser251Phe	Prot_kinase_dom;Kinase-like_dom_sf	TRUE	0	7.16794e-06
chr4	169585422	rs756066992	T	C	c.734A>G	p.Asp245Gly	Prot_kinase_dom;Kinase-like_dom_sf	TRUE	0	7.16794e-06
chr4	169585429	.	G	C	c.727C>G	p.Pro243Ala	Prot_kinase_dom;Kinase-like_dom_sf	TRUE	3.81272e-05	0
chr4	169585479	.	T	C	c.677A>G	p.His226Arg	Prot_kinase_dom;Kinase-like_dom_sf	TRUE	0	7.16671e-06
chr4	169585482	.	A	G	c.674T>C	p.Leu225Ser	Prot_kinase_dom;Kinase-like_dom_sf	TRUE	0	7.16692e-06
chr4	169585521	.	A	C	c.635T>G	p.Val212Gly	Prot_kinase_dom;Kinase-like_dom_sf	TRUE	0	7.17134e-06
chr4	169585544	.	T	G	c.612A>C	p.Glu204Asp	Prot_kinase_dom;Kinase-like_dom_sf	TRUE	0	7.19155e-06
chr4	169585561	.	A	C			Prot_kinase_dom;Kinase-like_dom_sf	TRUE	0	7.45757e-06
chr4	169587570	.	G	C	c.595C>G	p.Leu199Val	Prot_kinase_dom;Kinase-like_dom_sf	FALSE	0	7.50785e-06
chr4	169587593	.	C	T	c.572G>A	p.Cys191Tyr	Prot_kinase_dom;Kinase-like_dom_sf	FALSE	0	7.52887e-06
chr4	169587611	.	T	C	c.554A>G	p.Asp185Gly	Prot_kinase_dom;Kinase-like_dom_sf	FALSE	3.81069e-05	0
chr4	169588658	.	T	C	c.542A>G	p.Asn181Ser	Prot_kinase_dom;Kinase-like_dom_sf	FALSE	3.80894e-05	0
chr4	169588673	.	T	C	c.527A>G	p.Glu176Gly	Prot_kinase_dom;Kinase-like_dom_sf	FALSE	3.80691e-05	0
chr4	169588722	.	C	A	c.478G>T	p.Ala160Ser	Prot_kinase_dom;Kinase-like_dom_sf	FALSE	0	8.12731e-06
chr4	169588725	.	GC	G	c.474delG	p.Glu158fs	Prot_kinase_dom;Kinase-like_dom_sf	FALSE	3.8072e-05	0
chr4	169589508	.	A	C	c.403T>G	p.Phe135Val	Prot_kinase_dom;Ser/Thr_kinase_AS;Kinase-like_dom_sf	FALSE	3.81214e-05	0
chr4	169590736	.	A	C	c.386T>G	p.Ile129Ser	Prot_kinase_dom;Ser/Thr_kinase_AS;Kinase-like_dom_sf	TRUE	3.80894e-05	0
chr4	169590751	rs765039384	A	T	c.371T>A	p.Ile124Asn	Prot_kinase_dom;Ser/Thr_kinase_AS;Kinase-like_dom_sf	TRUE	3.80836e-05	0
chr4	169590772	.	T	G	c.350A>C	p.Lys117Thr	Prot_kinase_dom;Kinase-like_dom_sf	TRUE	0	7.24764e-06
chr4	169590775	.	AG	A	c.346delC	p.Leu116fs	Prot_kinase_dom;Kinase-like_dom_sf	TRUE	3.81098e-05	0
chr4	169590805	rs779421511	A	C	c.317T>G	p.Leu106Trp	Prot_kinase_dom;Kinase-like_dom_sf	FALSE	0	7.39842e-06
chr4	169590808	.	A	G	c.314T>C	p.Ile105Thr	Prot_kinase_dom;Kinase-like_dom_sf	FALSE	3.81214e-05	0
chr4	169599112	.	A	C	c.300T>G	p.Phe100Leu	Prot_kinase_dom;Kinase-like_dom_sf	TRUE	3.80894e-05	0
chr4	169599155	.	C	T	c.257G>A	p.Gly86Glu	Prot_kinase_dom;Kinase-like_dom_sf	TRUE	0	7.16692e-06
chr4	169599189	.	A	G	c.223T>C	p.Ser75Pro	Prot_kinase_dom;Kinase-like_dom_sf	TRUE	0	7.1899e-06
chr4	169602028	.	T	C	c.194A>G	p.Gln65Arg	Prot_kinase_dom;Kinase-like_dom_sf	TRUE	0	7.17463e-06
chr4	169602031	.	A	G	c.191T>C	p.Val64Ala	Prot_kinase_dom;Kinase-like_dom_sf	TRUE	3.8101e-05	0
chr4	169602055	.	G	C	c.167C>G	p.Ala56Gly	Prot_kinase_dom;Kinase-like_dom_sf	TRUE	0	7.16856e-06
chr4	169602065	.	C	A	c.157G>T	p.Ala53Ser	Prot_kinase_dom;Kinase-like_dom_sf	TRUE	0	7.16764e-06
chr4	169602509	.	C	T			Prot_kinase_dom;Kinase-like_dom_sf;Low complexity region	FALSE	3.82878e-05	0
chr4	169602510	rs756921533	T	C			Prot_kinase_dom;Kinase-like_dom_sf;Low complexity region	FALSE	0	7.82301e-06
chr4	169602524	.	T	C	c.107A>G	p.Asn36Ser	Prot_kinase_dom;Kinase-like_dom_sf	TRUE	3.81563e-05	0
chr4	169602534	.	T	A	c.97A>T	p.Lys33*	Prot_kinase_dom;Kinase-like_dom_sf;Protein_kinase_ATP_BS	TRUE	0	7.24082e-06
chr4	169602549	rs773222357	T	C	c.82A>G	p.Arg28Gly	Prot_kinase_dom;Kinase-like_dom_sf;Protein_kinase_ATP_BS	TRUE	0	7.19011e-06
chr4	169602579	rs761234040	C	T	c.52G>A	p.Ala18Thr	Prot_kinase_dom;Kinase-like_dom_sf;Protein_kinase_ATP_BS	TRUE	3.82117e-05	0
chr4	169602593	.	C	T	c.38G>A	p.Gly13Asp	Prot_kinase_dom;Kinase-like_dom_sf;Protein_kinase_ATP_BS	TRUE	0	7.18092e-06
chr4	169602602	rs753341812	A	G	c.29T>C	p.Ile10Thr	Prot_kinase_dom;Kinase-like_dom_sf;Protein_kinase_ATP_BS	TRUE	3.82088e-05	0
chr4	169602612	.	G	T	c.19C>A	p.Leu7Ile	Prot_kinase_dom;Kinase-like_dom_sf	TRUE	3.82555e-05	0
chr4	169602624	.	T	C	c.7A>G	p.Lys3Glu	Kinase-like_dom_sf	TRUE	0	7.49648e-06

### Sheet: NEK1_burden
varSetName	bin	nvar	meanCaseScore	meanCtrlScore	OR	ORCIlower	ORCIupper	P
missense	MAF<0.05	225	0.02776	0.0177	1.471	1.303	1.655	9.577e-10
missense (excl. R261H)	MAF<0.05	224	0.01451	0.01144	1.169	0.9922	1.369	0.06181
missense + LOF	MAF<0.05	283	0.03576	0.01919	1.777	1.594	1.977	1e-16
missense + LOF (excl. R261H)	MAF<0.05	282	0.02251	0.01292	1.649	1.44	1.884	2.286e-12
